# OsbHLH089 and OsbHLH094 Modulate OsSLR1 Levels to Maintain Male Reproductive Fitness in Rice

**DOI:** 10.1101/2024.11.24.624999

**Authors:** Telma Fernandes, Pedro M. Barros, María Flores-Tornero, Pedro Carvalho, Helena Sapeta, Jörg D. Becker, Isabel A. Abreu

## Abstract

DELLA proteins are a unique class of transcriptional regulators in plants, playing critical roles in diverse biological processes. Far from being only negative regulators of the Gibberellin (GA) signalling pathway, DELLAs act as central signalling hubs due to their versatile binding capacity and responsiveness to GA fluctuations. This adaptability allows DELLAs to interact with a wide array of proteins but also makes their functional study challenging: disruptions in DELLA function lead to pleiotropic effects across multiple pathways.

To address this complexity, understanding DELLA interactors provides valuable insights into DELLA’s nuanced functions and regulation. Building on this approach, we investigated novel OsSLR1 interactors, OsbHLH089 and OsbHLH094, members of the basic-helix-loop-helix transcription factor family. Our findings reveal that *OsbHLH089* and *OsbHLH094* are expressed in mature pollen grains, with the *Osbhlh089/94* double mutant displaying smaller, indehiscent anthers and non-viable pollen, indicating their redundant role in pollen development during its late stages.

Through ChIP-Seq and RNA-Seq analyses, we identified five target genes repressed by *OsbHLH089* and *OsbHLH094* (*OsTDL1A*, *OsSPS1*, *OsDGD2β*, *OspPGM*, and *OsDPE2*) that are essential for pollen and anther development. Interestingly, we also observed the binding of these TFs to the *OsSLR1* promoter. Notably, while other target genes were repressed, *OsSLR1* was induced, with a significant protein accumulation in the double mutant compared to the Kitaake background in the late stages of pollen development. This suggests that OsSLR1 accumulation may compromise pollen viability, further highlighting the critical regulatory role of *OsbHLH089* and *OsbHLH094* in repressing OsSLR1 levels for proper pollen and anther development.
