## Supplemental Table 4 for "OsbHLH089 and OsbHLH094 Modulate OsSLR1 Levels to Maintain Male Reproductive Fitness in Rice"

### Sheet: Sheet1
Stages	Regulation	GeneID	RAP-DB Gene	Description
10	Down	Os01g0130000		Cation efflux protein family protein.
10	Down	Os01g0153600		Protein of unknown function DUF674 domain containing protein.
10	Down	Os01g0583300		Zinc finger, C2H2, LYAR-type domain containing protein.
10	Down	Os01g0629000		Hypothetical conserved gene.
10	Down	Os01g0810866		Hypothetical conserved gene.
10	Down	Os02g0324700		Similar to senescence-associated protein.
10	Down	Os03g0143400		Similar to mitochondrial chaperonin-60 [Oryza sativa (japonica cultivar-group)].
10	Down	Os03g0722400	OsDDM1b	Chromatin remodeling factor, Genome-wide DNA methylation, Regulation of grain size, Regulation of BR signaling and homeostasis
10	Down	Os03g0806400		Similar to Elongation factor P family protein, expressed.
10	Down	Os04g0167900		Protein phosphatase 2C-like domain containing protein.
10	Down	Os04g0434800		Similar to Thylakoid-bound ascorbate peroxidase (EC 1.11.1.11) (Fragment).
10	Down	Os04g0561200	OsROP	Rho GTPase, Crown root formation
10	Down	Os04g0592700		WD40 repeat-like domain containing protein.
10	Down	Os05g0577000		Hypothetical gene.
10	Down	Os06g0127800	DLT, dlt, OsGRAS32, OsDLT	GAI-RGA-SCR (GRAS) family protein, Brassinosteroid signaling
10	Down	Os06g0716700		Similar to Heat shock protein 90.
10	Down	Os07g0588800		Protein of unknown function DUF2419 domain containing protein.
10	Down	Os08g0101700		Similar to Cytochrome b561 (Fragment).
10	Down	Os09g0112400		Similar to DCL protein, chloroplast precursor (Defective chloroplasts and leaves protein).
10	Down	Os09g0270900		BolA-like protein domain containing protein.
10	Down	Os09g0354900		Conserved hypothetical protein.
10	Down	Os09g0506000	PAP27A, OsPAP27a, NPP6, OsNPP6	Nucleotide pyrophosphatase/phosphodiesterase
10	Down	Os10g0377150		Hypothetical protein.
10	Down	Os10g0532600		Protein of unknown function DUF623, plant domain containing protein.
10	Down	Os11g0484300		Similar to Mcm2-prov protein.
10	Down	Os12g0472500	OsTDL1A, MIL2	Homolog of the Arabidopsis TAPETUM DETERMINANT1 (TPD1) protein, Regulation of early anther cell differentiation
10	Down	Os12g0634500		bZIP transcription factor, bZIP-1 domain containing protein.
11	Down	Os01g0164700		Uncharacterised protein family UPF0363 domain containing protein.
11	Down	Os01g0220300		Translation elongation factor EF1B/ribosomal protein S6 domain containing protein.
11	Down	Os01g0547500		Similar to Glycosyl hydrolase family 9 protein, expressed.
11	Down	Os01g0603700		Hypothetical gene.
11	Down	Os01g0695100		Similar to Phosphoethanolamine N-methyltransferase.
11	Down	Os01g0701900	OsSec14-2	Phosphatidylinositol transfer protein, Class III SEC14 protein
11	Down	Os01g0711000		Similar to Vacuolar ATP synthase subunit B isoform 2 (EC 3.6.3.14) (V-ATPase B subunit 2) (Vacuolar proton pump B subunit 2).
11	Down	Os01g0739000		Similar to Mitochondrial processing peptidase.
11	Down	Os01g0750900		Conserved hypothetical protein.
11	Down	Os01g0806300		Conserved hypothetical protein.
11	Down	Os01g0817633		Hypothetical gene.
11	Down	Os01g0886350		Conserved hypothetical protein.
11	Down	Os01g0919400	SPS1, sps1, OsSPS1, SPS	Sucrose phosphate synthase, Sucrose synthesis in pollen germination
11	Down	Os01g0935700		Similar to Cytochrome c1, heme protein.
11	Down	Os02g0152500	LC2, OsLC2, OsVIL2, OsVIL3	Chromatin remodeling factor, Protein containing PHD domain, FNIII domain and VID domain, Positive regulator of flowering, Regulation of leaf angle
11	Down	Os02g0203700		Similar to Testis expressed sequence 13A protein.
11	Down	Os02g0249200		Similar to RING-H2 finger protein ATL5H.
11	Down	Os02g0614500		Protein of unknown function DUF250 domain containing protein.
11	Down	Os02g0621700		Similar to Succinyl-CoA ligase [GDP-forming] beta-chain, mitochondrial precursor (EC 6.2.1.4) (Succinyl-CoA synthetase, beta chain) (SCS-beta).
11	Down	Os02g0639600		Similar to MLD (Degenerative spermatocyte homolog 1, lipid desaturase) (Migration-inducing gene 15 protein) (Sphingolipid delta 4 desaturase protein DES1).
11	Down	Os02g0671200		Protein of unknown function DUF295 domain containing protein.
11	Down	Os02g0676000		Membrane bound O-acyl transferase, MBOAT family protein.
11	Down	Os02g0684500		Similar to Histone H4.
11	Down	Os02g0717900		MSF1 domain containing protein.
11	Down	Os02g0718900		ADP, ATP carrier protein, mitochondrial precursor (ADP/ATP translocase) (Adenine nucleotide translocator) (ANT).
11	Down	Os03g0109700		Similar to predicted protein.
11	Down	Os03g0136900	OsACO1	Aconitase, Regulation of iron deficiency response
11	Down	Os03g0204900		Conserved hypothetical protein.
11	Down	Os03g0300600		Similar to Chaperone protein dnaJ.
11	Down	Os03g0309000		Virulence factor, pectin lyase fold family protein.
11	Down	Os03g0324700		Exostosin-like family protein.
11	Down	Os03g0432100		Similar to Pyruvate, phosphate dikinase 2.
11	Down	Os03g0439700		Protein of unknown function DUF1230 family protein.
11	Down	Os03g0606200	RMtATP6	Mitochondrial ATP synthase 6 kDa subunit, Response to salt and osmotic stress
11	Down	Os03g0644400	OsProT2, OsProT	Proline transporter
11	Down	Os03g0685500		CHCH domain containing protein.
11	Down	Os03g0748900		Aldo/keto reductase domain containing protein.
11	Down	Os03g0758100	OsPho1	Starch phosphorylase, Alpha-glucan phosphorylase, Starch biosynthesis in rice endosperm at low temperature
11	Down	Os04g0402100		Similar to Calnexin (Fragment).
11	Down	Os04g0448100	OsSIDP31	Stress-induced DUF1644 protein 301, Negative regulation of salt stress and grain size
11	Down	Os04g0497200	OsGLU3	Putative membrane-bound endo-1, 4-beta-glucanase, Synthesis of root cellulose, Modulation of root cell division and elongation
11	Down	Os04g0518400	OsPAL6	Phenylalanine ammonia-lyase, Resistance to brown planthopper (BPH)
11	Down	Os04g0577800		Uncharacterised protein family UPF0136, Transmembrane domain containing protein.
11	Down	Os04g0580400	OsSCE3	SUMO conjugating enzyme, Drought stress response
11	Down	Os05g0302300	JMJ74	Putative H3K4 demethylase, Regulation of bacterial blight defense response
11	Down	Os05g0371100		Conserved hypothetical protein.
11	Down	Os05g0509500		Similar to Signal recognition particle 54 kDa protein 2 (SRP54).
11	Down	Os05g0528900		Ribosomal protein L9 family protein.
11	Down	Os05g0535700		Conserved hypothetical protein.
11	Down	Os05g0580000	OsAGPL1, OsAPL3	Chloroplastic/amyloplastic ADP-glucose pyrophosphorylase large subunit, Starch synthesis in the early stage of developing endosperm, Stem starch accumulation
11	Down	Os05g0585900		Mitochondrial carrier protein domain containing protein.
11	Down	Os06g0109100		Hypothetical conserved gene.
11	Down	Os06g0593100	OsUGT4	UDP-glucose transporter
11	Down	Os06g0661766		Hypothetical conserved gene.
11	Down	Os06g0662200	OsbZIP52, OsbZIP52/RISBZ5, RISBZ5	Basic leucine zipper (bZIP) transcription factor, Negative regulator of cold and drought stress response
11	Down	Os06g0665500		Peptidase M20 domain containing protein.
11	Down	Os07g0182100		Similar to Tryptophan synthase alpha chain.
11	Down	Os07g0223766		Hypothetical conserved gene.
11	Down	Os07g0581700	Oshox14	Homeodomain-leucine zipper (HD-Zip) transcription factor, Regulation of panicle development
11	Down	Os07g0622700		Alpha/beta hydrolase fold-1 domain containing protein.
11	Down	Os07g0682800	OsAPY3, OsAPY, RTH1	Apyrase 3, ATP-diphosphohydrolase, Root hair elongation and plant growth
11	Down	Os07g0694700	APX2, OsAPX2, APXb	Ascorbate peroxidase, ROS homeostasis, Chloroplast protection, Carbohydrate metabolism, Plant architecture, Fertility maintenance
11	Down	Os08g0119500		Methyltransferase type 11 domain containing protein.
11	Down	Os08g0129600		Conserved hypothetical protein.
11	Down	Os08g0163700		Conserved hypothetical protein.
11	Down	Os08g0271400		Hypothetical protein.
11	Down	Os08g0434300	OsMDH8.1	Malate dehydrogenase, Salt tolerance
11	Down	Os08g0439000		Similar to pyrophosphate--fructose 6-phosphate 1-phosphotransferase.
11	Down	Os08g0440500	OsSDF2-2	Stromal cell-derived factor 2, Endoplasmic reticulum-quality control (ER-QC) protein, XA21-mediated immunity
11	Down	Os08g0536000		Similar to Pyruvate dehydrogenase E1 beta subunit isoform 1 (EC 1.2.4.1).
11	Down	Os09g0344800		Protein of unknown function DUF81 family protein.
11	Down	Os09g0347700		Similar to Sec61p.
11	Down	Os09g0408600		Similar to Dihydrolipoamide S-acetyltransferase (EC 2.3.1.12).
11	Down	Os09g0538800		Similar to Synaptotagmin C.
11	Down	Os09g0542000		Similar to Ribonuclease P.
11	Down	Os10g0503200		Similar to Dihydrofolate synthetase /folylpolyglutamate synthetase.
11	Down	Os10g0518300		Tetratricopeptide-like helical domain containing protein.
11	Down	Os11g0308600		Conserved hypothetical protein.
11	Down	Os12g0500800		Conserved hypothetical protein.
12	Down	Os01g0135700	OsCML16	Calmodulin-like protein, Calcium signalling during abiotic stress, Promotion of root growth and drought tolerance
12	Down	Os01g0160800	OsRIP1	Ribosome-inactivating protein, Defense against herbivorous insects
12	Down	Os01g0175100		Kv1.4 voltage-gated K+ channel family protein.
12	Down	Os01g0175850		UDP-glucuronosyl/UDP-glucosyltransferase domain containing protein.
12	Down	Os01g0194600		Thioredoxin fold domain containing protein.
12	Down	Os01g0237500		NmrA-like family protein.
12	Down	Os01g0254900		Similar to Syntaxin 22 (AtSYP22) (AtVAM3).
12	Down	Os01g0301300		Hypothetical protein.
12	Down	Os01g0332100		Similar to Neutral invertase-like protein (Fragment).
12	Down	Os01g0362533		Conserved hypothetical protein.
12	Down	Os01g0384800		Conserved hypothetical protein.
12	Down	Os01g0500400		Conserved hypothetical protein.
12	Down	Os01g0509400		Conserved hypothetical protein.
12	Down	Os01g0585100		Similar to Integral membrane protein.
12	Down	Os01g0606400		Hypothetical protein.
12	Down	Os01g0618200		Protein phosphatase 2C family protein.
12	Down	Os01g0667900	GRX6, OsGRX6	CC-type glutaredoxin, Homeostatic regulation of nitrogen use, Hormone signaling, Facilitation of iron utilization
12	Down	Os01g0688700		Hypothetical gene.
12	Down	Os01g0689000		Protein of unknown function DUF1639 family protein.
12	Down	Os01g0699600	MKKK62	Mitogen-activated protein kinase kinase kinase (MAPKKK), Negative regulation of seed dormancy
12	Down	Os01g0720800		Hypothetical conserved gene.
12	Down	Os01g0725000		Similar to H0402C08.3 protein.
12	Down	Os01g0767600		Conserved hypothetical protein.
12	Down	Os01g0772400		Streptomyces cyclase/dehydrase family protein.
12	Down	Os01g0776700		Similar to predicted protein.
12	Down	Os01g0793900		Conserved hypothetical protein.
12	Down	Os01g0826400	OsWRKY24	WRKY transcription factor, Negative regulation of abscisic acid and gibberellin signaling in aleurone cells
12	Down	Os01g0863300		Similar to MCB2 protein.
12	Down	Os01g0955100	OsMSR2	Calmodulin-like protein, Drought and salt tolerance
12	Down	Os02g0134200	OsSGL	DUF1645 family protein, Regulation of stress-tolerance and grain length
12	Down	Os02g0134400		Fumarate reductase/succinate dehydrogenase flavoprotein, C-terminal domain containing protein.
12	Down	Os02g0161601		Hypothetical gene.
12	Down	Os02g0173600		Similar to Dreg-2 like protein.
12	Down	Os02g0198000		Protein of unknown function DUF1677, Oryza sativa family protein.
12	Down	Os02g0205100		Conserved hypothetical protein.
12	Down	Os02g0260700		Similar to GAMYB-binding protein (Fragment).
12	Down	Os02g0465900	OsARP, OsCTP	Vacuolar antiporter-regulating protein, Compartmentation of Na<sup>+</sup> into vacuole, Salt tolerance
12	Down	Os02g0471500		Protein phosphatase 2C domain containing protein.
12	Down	Os02g0540700		Similar to Arm repeat-containing protein.
12	Down	Os02g0548700	OsPUB43	U-box E3 ubiquitin ligase, Negative regulation of gain size and weight
12	Down	Os02g0566000		Similar to stem-specific protein TSJT1.
12	Down	Os02g0605900		Similar to Chitinase (EC 3.2.1.14) A.
12	Down	Os02g0677300	OsDREB1G	Typical CBF/DREB1 transcription factor, Dehydration-responsive element binding protein 1G, Cold stress tolerance, Positive regulation of heat, salt and drought tolerance
12	Down	Os02g0681200		Zinc finger, RING/FYVE/PHD-type domain containing protein.
12	Down	Os02g0686800	OsFLZ6	FCS-like zinc finger (FLZ) protein 6, Submergence response
12	Down	Os02g0700600		Similar to GAMYB-binding protein.
12	Down	Os02g0734500		Similar to ABA-induced protein.
12	Down	Os02g0739400		Similar to Avr9/Cf-9 rapidly elicited protein 231 precursor.
12	Down	Os02g0747500		Similar to HVA22-like protein e (AtHVA22e).
12	Down	Os02g0758200		Conserved hypothetical protein.
12	Down	Os02g0767600		Similar to RHC1A.
12	Down	Os02g0796600		Esterase/lipase/thioesterase domain containing protein.
12	Down	Os02g0798200		Zinc finger, RING/FYVE/PHD-type domain containing protein.
12	Down	Os02g0799300		Similar to H0306F03.12 protein.
12	Down	Os03g0130750		Similar to predicted protein.
12	Down	Os03g0137700		Mg2+ transporter protein, CorA-like domain containing protein.
12	Down	Os03g0152000		Heavy metal transport/detoxification protein domain containing protein.
12	Down	Os03g0156500		RNA-binding protein Lupus La domain containing protein.
12	Down	Os03g0170100		Conserved hypothetical protein.
12	Down	Os03g0172100		Similar to Leucine zipper protein.
12	Down	Os03g0188100		Similar to transparent testa 12 protein.
12	Down	Os03g0232900		Hly-III related domain containing protein.
12	Down	Os03g0259001		Hypothetical gene.
12	Down	Os03g0263900		EF-HAND 2 domain containing protein.
12	Down	Os03g0268300	OsDGD2&beta;, OsDGD2b	Digalactosyldiacylglycerol (DGDG) synthase, Anther and pollen development
12	Down	Os03g0310800		Similar to Hypersensitive reaction associated Ca2+-binding protein.
12	Down	Os03g0364700		Transcription elongation factor, TFIIS/CRSP70, N-terminal domain containing protein.
12	Down	Os03g0386500		Similar to Trehalose-6-phosphate phosphatase.
12	Down	Os03g0673600		Conserved hypothetical protein.
12	Down	Os03g0693000		Similar to predicted protein.
12	Down	Os03g0704700		Similar to Oxysterol-binding protein, expressed.
12	Down	Os03g0710800	GF14f, SR14-3-3	Member of the 14-3-3 protein family, Negative regulation of grain filling of inferior spikelets, Response to biotic and abiotic stress
12	Down	Os03g0712600		Similar to F-box domain containing protein, expressed.
12	Down	Os03g0726100	OsTubA1	&alpha;-tubulin
12	Down	Os03g0734500		Conserved hypothetical protein.
12	Down	Os03g0741100	OsbHLH148	Basic helix-loop-helix transcription factor, Drought tolerance
12	Down	Os03g0745000	OsHsfA2a, HsfA2a-5	Splicing variant of heat shock transcription factor A2a
12	Down	Os03g0746400		Pentatricopeptide repeat domain containing protein.
12	Down	Os03g0770100		Conserved hypothetical protein.
12	Down	Os03g0797800		AUX/IAA protein family protein.
12	Down	Os03g0806500		Thioredoxin domain 2 containing protein.
12	Down	Os03g0814600		Similar to Mitochondrial prohibitin complex protein 2.
12	Down	Os03g0815100	OsNAC19, SNAC1	NAC-domain transcription factor, Response to infection by M. grisea, MeJA-mediated signaling pathway, Drought and salinitytolerance
12	Down	Os03g0820400	OsZFP15	C2H2-type zinc finger protein, Positive regulation of of ABA catabolism, Salinity and drought tolerance, Seed germination
12	Down	Os04g0185100		DNA replication factor CDT1-like domain containing protein.
12	Down	Os04g0438900		Conserved hypothetical protein.
12	Down	Os04g0505700		Leucine-rich repeat, cysteine-containing subtype containing protein.
12	Down	Os04g0526800	OsABAR1	Glucosyltransferases-like GTPase activators and Myotubularin (GRAM) domain-containing protein, Drought and salt tolerance, Regulationof the ABA pathway
12	Down	Os04g0527000		GRAM domain containing protein.
12	Down	Os04g0530500	OsRDCP1	RING domain-containing E3 ubiquitin ligase, Tolerance to drought stress
12	Down	Os04g0531100	OsERG3, RPP16	Small C2-domain protein consisting of a single C2 domain, Phloem protein, Signaling pathway involving Ca<sup>2+</sup> ions, Defense response
12	Down	Os04g0551300		Similar to Growth regulator like protein.
12	Down	Os04g0572400	OsDREB1E	Dehydration-responsive element binding protein 1E, Chilling tolerance, Positive regulation of heat tolerance
12	Down	Os04g0579200		Zinc finger, RING/FYVE/PHD-type domain containing protein.
12	Down	Os04g0635100		Similar to H0315F07.12 protein.
12	Down	Os04g0645600		Protein of unknown function DUF6, transmembrane domain containing protein.
12	Down	Os05g0129700	Oskn2, OSH71, Oskn2/OSH71	KNOX (Knotted1-like) class homeobox protein, Regulation of embryogenesis, Regulation of shoot apical meristem (SAM) formation
12	Down	Os05g0141700		Phosphoglycerate mutase domain containing protein.
12	Down	Os05g0324700		Conserved hypothetical protein.
12	Down	Os05g0408300		Similar to Lipase.
12	Down	Os05g0461600		Similar to SIK1 protein (Nucleolar protein NOP56).
12	Down	Os05g0464400		Hypothetical conserved gene.
12	Down	Os05g0476200		Similar to DNA replication licensing factor MCM3 homolog (Replication origin activator) (ROA protein) (Fragment).
12	Down	Os05g0491800		Hypothetical protein.
12	Down	Os05g0514300		Similar to Tubby-like protein 3.
12	Down	Os05g0532300		Similar to F-box protein.
12	Down	Os05g0545300		Serine/threonine protein kinase domain containing protein.
12	Down	Os05g0552100		Conserved hypothetical protein.
12	Down	Os05g0555300		Similar to electron carrier/ electron transporter/ iron ion binding protein.
12	Down	Os05g0588800		Similar to Yarrowia lipolytica chromosome D of strain CLIB99 of Yarrowia lipolytica.
12	Down	Os06g0127100	OsDREB1C	Dehydration-responsive element binding protein 1C, Chilling tolerance, Positive regulation of heat tolerance, Positive regulation of salt tolerance
12	Down	Os06g0133200		Conserved hypothetical protein.
12	Down	Os06g0133400		Conserved hypothetical protein.
12	Down	Os06g0133500		Conserved hypothetical protein.
12	Down	Os06g0284200		Protein of unknown function DUF246, plant family protein.
12	Down	Os06g0318800		Non-protein coding transcript.
12	Down	Os06g0505501		Non-protein coding transcript.
12	Down	Os06g0538400		Conserved hypothetical protein.
12	Down	Os06g0560400		Protein of unknown function DUF862, eukaryotic domain containing protein.
12	Down	Os06g0683300		Similar to Beta-glucosidase.
12	Down	Os06g0698748		Similar to cDNA clone:J023083M02, full insert sequence.
12	Down	Os07g0165650		Hypothetical gene.
12	Down	Os07g0223400		Similar to ADP-ribosylation factor 1.
12	Down	Os07g0467600		Similar to Plus agglutinin.
12	Down	Os07g0481000		Similar to Pollen-specific kinase partner protein.
12	Down	Os07g0561300	OsMsr9	F-box containing protein, Salt tolerance
12	Down	Os07g0574800		Tubulin alpha-1 chain.
12	Down	Os07g0584100		Similar to MAP kinase-like protein.
12	Down	Os07g0603100		Nucleotide-binding, alpha-beta plait domain containing protein.
12	Down	Os07g0614100	OsPAA2	20S proteasome alpha1 subunit
12	Down	Os07g0634100		Conserved hypothetical protein.
12	Down	Os07g0635500		Similar to Cytochrome P450.
12	Down	Os07g0681500		Ankyrin repeat containing protein.
12	Down	Os08g0482600		Cupredoxin domain containing protein.
12	Down	Os08g0506350		Conserved hypothetical protein.
12	Down	Os08g0538700	OsRBR1	Retinoblastoma-related protein, Control of inner floral organ formation, Establishment and maintenance of floral meristem function
12	Down	Os09g0363800		Similar to metallo-beta-lactamase family protein.
12	Down	Os09g0392700		Hypothetical conserved gene.
12	Down	Os09g0445600		Similar to oxidoreductase/ transition metal ion binding protein.
12	Down	Os09g0522000	OsDREB1B	Transcription activator, "Tolerance to drought, high-salt and cold stresses"
12	Down	Os09g0526600		Similar to Isoform 2 of Heat stress transcription factor B-2c.
12	Down	Os09g0540000		Hypothetical gene.
12	Down	Os09g0550500		S-locus glycoprotein domain containing protein.
12	Down	Os10g0167300		Similar to Enolase 2 (EC 4.2.1.11) (2-phosphoglycerate dehydratase 2) (2-phospho- D-glycerate hydro-lyase 2).
12	Down	Os10g0496600		Conserved hypothetical protein.
12	Down	Os10g0521000	OsTRE1	Trehalase, Salt stress tolerance
12	Down	Os10g0535600		Similar to Hydrolase.
12	Down	Os10g0559900		Ribosomal protein L18/L5 domain containing protein.
12	Down	Os10g0563500		Protein kinase, core domain containing protein.
12	Down	Os11g0472000		Zinc finger, CCCH-type domain containing protein.
12	Down	Os11g0539200	OsXTR1	Xyloglucan endotransglycosylase, Cell wall-loosening enzyme essential for cell elongation, Internodal elongation
12	Down	Os12g0117300		Similar to Mannan endo-1, 4-beta-mannosidase 8.
12	Down	Os12g0128200		Pentatricopeptide repeat domain containing protein.
12	Down	Os12g0143300		Excinuclease ABC, C subunit, N-terminal domain containing protein.
12	Down	Os12g0510750		Conserved hypothetical protein.
12	Down	Os12g0548401		Similar to Proteinase inhibitor.
12	Down	Os12g0581600		Similar to Integral membrane protein.
12	Down	Os12g0620866		Non-protein coding transcript.
11/12	Down	Os01g0212000		Hypothetical protein.
11/12	Down	Os01g0219500		Plant lipid transfer protein/Par allergen family protein.
11/12	Down	Os01g0224400		Similar to Mitochondrial carrier protein.
11/12	Down	Os01g0227700		Cytochrome P450 family protein.
11/12	Down	Os01g0234900	RIP3	SIAH-type E3 ligase, Plant growth and development
11/12	Down	Os01g0265100		Similar to ADP-ribosylation factor.
11/12	Down	Os01g0339851		Conserved hypothetical protein.
11/12	Down	Os01g0588200	OsVDAC3	Voltage-dependent anion channel 3, Mitochondrial porin
11/12	Down	Os01g0639900	BETACA1, Os&beta;CA1, OsbCA1	beta-carbonic anhydrase (EC:4.2.1.1), Carbon assimilation, CO<sub>2</sub>-mediated stomatal pore response
11/12	Down	Os01g0641100		Similar to HD domain containing protein.
11/12	Down	Os01g0706700		Protein of unknown function DUF590 family protein.
11/12	Down	Os01g0706900	OsAH9	Amidohydrolase 9
11/12	Down	Os01g0715400		Hypothetical conserved gene.
11/12	Down	Os01g0720300		NADH-ubiquinone oxidoreductase 20 kDa subunit, mitochondrial precursor (EC 1.6.5.3) (EC 1.6.99.3) (Complex I-20KD) (CI-20KD).
11/12	Down	Os01g0723600		Ribose-phosphate pyrophosphokinase 3 (EC 2.7.6.1) (Phosphoribosyl pyrophosphate synthetase 3).
11/12	Down	Os01g0750500		Protein of unknown function DUF814 domain containing protein.
11/12	Down	Os01g0783200		Similar to Diacylglycerol kinase.
11/12	Down	Os01g0818200		Pentatricopeptide repeat domain containing protein.
11/12	Down	Os01g0841000		ENTH/VHS domain containing protein.
11/12	Down	Os01g0842600		Similar to AAA-metalloprotease FtsH.
11/12	Down	Os01g0848700		Similar to Ras-related protein Rab11C.
11/12	Down	Os01g0851100		GDP-fucose protein O-fucosyltransferase domain containing protein.
11/12	Down	Os01g0906450		Similar to OSIGBa0145C12.3 protein.
11/12	Down	Os01g0920000		Cystathionine beta-synthase, core domain containing protein.
11/12	Down	Os02g0106100	OsVIN2, SGS1	Vacuolar acid invertase, Sugar metabolism, Regulation of grain size
11/12	Down	Os02g0188500		Ubiquitin domain containing protein.
11/12	Down	Os02g0199800		Similar to No pollen.
11/12	Down	Os02g0523800	OsIPK2, ES2	Inositol polyphosphate kinase, Auxin signaling, Regulation of lateral root development, Leaf senescence
11/12	Down	Os02g0532900		Glycoside hydrolase, family 17 protein.
11/12	Down	Os02g0595200		Conserved hypothetical protein.
11/12	Down	Os02g0598200		Hypothetical conserved gene.
11/12	Down	Os02g0678400		NAD(P)-binding domain containing protein.
11/12	Down	Os02g0685200	OsMyb1R, LHY-like_chr.2, CMYB1	MYB transcription factor, Transcriptional activator in mediating stress and rhythm responsivegene expression
11/12	Down	Os02g0739700		E2F Family domain containing protein.
11/12	Down	Os02g0802700		Similar to MGDG synthase type A.
11/12	Down	Os02g0833500		Cation/H+ exchanger domain containing protein.
11/12	Down	Os03g0116800	SHPR	F-box family E3 ubiquitin ligase, Modulation of primary root meristem activity
11/12	Down	Os03g0125100	DSM2, OsBCH1, OsHYD3	Beta-carotene hydroxylase, Drought and oxidative stress resistance
11/12	Down	Os03g0133300		Similar to F7F22.5.
11/12	Down	Os03g0250200		TB2/DP1 and HVA22 related protein family protein.
11/12	Down	Os03g0251500		Similar to T-cell immune regulator 1 transcript variant 3 (Fragment).
11/12	Down	Os03g0269900		Protein of unknown function DUF604 family protein.
11/12	Down	Os03g0280400		Similar to plant-specific domain TIGR01589 family protein.
11/12	Down	Os03g0282800		Conserved hypothetical protein.
11/12	Down	Os03g0290400		Similar to transducin family protein / WD-40 repeat family protein.
11/12	Down	Os03g0301400		Exonuclease domain containing protein.
11/12	Down	Os03g0319300	OsCam1-1, OsCaM1-1, OsCaM1	Calmodulin, Ca<sup>2+</sup> sensor, Ca<sup>2+</sup> signalling, Thermotolerance
11/12	Down	Os03g0356470		Hypothetical conserved gene.
11/12	Down	Os03g0389175		Hypothetical gene.
11/12	Down	Os03g0389700	OsDAHPS1, DAHPS1	3-Deoxy-D-arabino-heptulosonate 7-phosphate synthase, Chorismate biosynthesis
11/12	Down	Os03g0605400		Non-protein coding transcript.
11/12	Down	Os03g0661900		Peptidase, trypsin-like serine and cysteine domain containing protein.
11/12	Down	Os03g0665800		Armadillo-type fold domain containing protein.
11/12	Down	Os03g0710700		Similar to predicted protein.
11/12	Down	Os03g0719400		Alpha/beta hydrolase fold-1 domain containing protein.
11/12	Down	Os03g0719700		Similar to Phytochrome A.
11/12	Down	Os03g0734900		Similar to CCT motif family protein, expressed.
11/12	Down	Os03g0770800	OsCSLC9	Cellulose synthase like protein C9
11/12	Down	Os03g0774300		HAD superfamily (subfamily IG) hydrolase, 5'-Nucleotidase protein.
11/12	Down	Os03g0789600		Conserved hypothetical protein.
11/12	Down	Os03g0809100		Major facilitator superfamily protein.
11/12	Down	Os03g0841100		Serine/threonine protein kinase-related domain containing protein.
11/12	Down	Os04g0284900		Similar to OSIGBa0145C02.7 protein.
11/12	Down	Os04g0388700		Similar to OSIGBa0096P03.3 protein.
11/12	Down	Os04g0411100		Hypothetical conserved gene.
11/12	Down	Os04g0432600		Similar to H0315E07.2 protein.
11/12	Down	Os04g0489100		Lipase, class 3 family protein.
11/12	Down	Os04g0512400		Similar to Midline 1 protein (Tripartite motif protein 18).
11/12	Down	Os04g0539000		Protein of unknown function DUF2485 domain containing protein.
11/12	Down	Os04g0552400		Similar to OSIGBa0143N19.4 protein.
11/12	Down	Os04g0559400		Similar to Branched-chain-amino-acid aminotransferase 5, chloroplast precursor (EC 2.6.1.42) (Atbcat-5).
11/12	Down	Os04g0578400		Similar to Beta-ring hydroxylase (Fragment).
11/12	Down	Os04g0585900		Protein of unknown function DUF581 family protein.
11/12	Down	Os04g0667000		Tafazzin family protein.
11/12	Down	Os04g0682800	AM1	Potassium efflux antiporter, Chloroplast development, Drought tolerance
11/12	Down	Os04g0688600		Peroxidase (EC 1.11.1.7).
11/12	Down	Os05g0106500		Similar to Chaperone protein dnaJ.
11/12	Down	Os05g0111200		Similar to Amino acid selective channel protein.
11/12	Down	Os05g0126700		Conserved hypothetical protein.
11/12	Down	Os05g0311600		Similar to Transposase.
11/12	Down	Os05g0342100		Wound-induced protein, Wun1 domain containing protein.
11/12	Down	Os05g0393700	OsISA2, ISA2	Starch-debranching enzyme, Isoamylase, Starch biosynthesis as the ISA1-ISA2 hetero-oligomer in leaf
11/12	Down	Os05g0447700		Tetratricopeptide-like helical domain containing protein.
11/12	Down	Os05g0457200		Similar to protein phosphatase 2C.
11/12	Down	Os05g0459200		Hypothetical genes.
11/12	Down	Os05g0486100	OsRPK1	Leucine-rich repeat receptor-like kinase, Mn<sup>2+</sup>/Mg<sup>2+</sup>-dependent serine/threonine (Ser/Thr) kinase, Ca<sup>2+</sup>-independent Ser/Thr kinase, Negative regulation of polar auxin transport, Root development
11/12	Down	Os05g0490400		Conserved hypothetical protein.
11/12	Down	Os05g0549900		Similar to Lipid phosphate phosphatase 3.
11/12	Down	Os05g0568100		Similar to Iron sulfur cluster assembly protein 1, mitochondrial precursor (Iron sulfur cluster scaffold protein 1).
11/12	Down	Os05g0574600		Similar to 3-ketoacyl-CoA synthase.
11/12	Down	Os06g0109801		Similar to cDNA clone:002-149-F01, full insert sequence.
11/12	Down	Os06g0131300	ADC1, OsADC1, ARGDC, ADC, OsAdc1	Arginine decarboxylase, Chilling stress response
11/12	Down	Os06g0139800		Similar to Acid phosphatase (EC 3.1.3.2) 1 allozyme 1.
11/12	Down	Os06g0179100		Similar to H0306F03.13 protein.
11/12	Down	Os06g0203600		Chalcone isomerase domain containing protein.
11/12	Down	Os06g0214300		Alpha/beta hydrolase fold-3 domain containing protein.
11/12	Down	Os06g0345200		Similar to Nicotianamine aminotransferase.
11/12	Down	Os06g0547500		Hypothetical protein.
11/12	Down	Os06g0644700		Amino acid transporter, transmembrane domain containing protein.
11/12	Down	Os06g0681000		Conserved hypothetical protein.
11/12	Down	Os06g0717100		Senescence-associated family protein.
11/12	Down	Os07g0118300		Similar to predicted protein.
11/12	Down	Os07g0153000	OsJAZ2, OsTIFY5	A member of the JASMONATE ZIM-domain (JAZ) family
11/12	Down	Os07g0167300		Conserved hypothetical protein.
11/12	Down	Os07g0470800		Hypothetical conserved gene.
11/12	Down	Os07g0499800		Ubiquitin-protein ligase E3 MDM2 domain containing protein.
11/12	Down	Os07g0564500		Pyridine nucleotide-disulphide oxidoreductase, NAD-binding region domain containing protein.
11/12	Down	Os07g0574400		Hypothetical gene.
11/12	Down	Os07g0581100		Similar to ruvB-like 2.
11/12	Down	Os07g0616750		Hypothetical gene.
11/12	Down	Os07g0627000	DPE1, OsDPE1	Plastidial disproportionating enzyme1, alpha-1, 4-D-glucanotransferase, Storage starch synthesis in rice endosperm
11/12	Down	Os07g0648566		Hypothetical gene.
11/12	Down	Os07g0662900	DPE2	Disproportionating enzyme 2, Glucosyltransferase, Amylomaltase, Provision of energy source for pollen germination and pollen-tube elongation
11/12	Down	Os07g0680300		Similar to Ubiquinol-cytochrome c reductase complex 6.7 kDa protein (EC 1.10.2.2) (CR6).
11/12	Down	Os08g0130900		Similar to galactosyltransferase family.
11/12	Down	Os08g0198800		Conserved hypothetical protein.
11/12	Down	Os08g0344300		Uncharacterised protein family UPF0041 domain containing protein.
11/12	Down	Os08g0374800	Osfc24, OsUGE2, FC24/OsUGE2	UDP-glucose epimerase, Modulation of cellulose biosynthesis and wall assembly, Cell wall formation and photosynthesis
11/12	Down	Os08g0406150		Non-protein coding transcript.
11/12	Down	Os08g0415600		Similar to ubiquitin-protein ligase.
11/12	Down	Os08g0557600		Similar to Monodehydroascorbate reductase (EC 1.6.5.4) (MDAR) (Ascorbate free radical reductase) (AFR reductase).
11/12	Down	Os09g0131000		Conserved hypothetical protein.
11/12	Down	Os09g0395400		Hypothetical protein.
11/12	Down	Os09g0412300		Similar to Calmodulin-like protein.
11/12	Down	Os09g0427100		Conserved hypothetical protein.
11/12	Down	Os09g0469400		Similar to isoamylase-type starch debranching enzyme ISO3.
11/12	Down	Os09g0512800		Similar to snRK1-interacting protein 1.
11/12	Down	Os09g0533200		Glycoside hydrolase, family 17 domain containing protein.
11/12	Down	Os09g0543100		Similar to predicted protein.
11/12	Down	Os09g0560000		Armadillo-like helical domain containing protein.
11/12	Down	Os10g0396300		Similar to MOB1.
11/12	Down	Os10g0494200		Similar to N-acetyl-gamma-glutamyl-phosphate reductase.
11/12	Down	Os10g0502100		Conserved hypothetical protein.
11/12	Down	Os10g0513200	NIP3;1, OsNIP3;1, NIP3-1	Boric acid channel, Regulation of boron distribution
11/12	Down	Os10g0516400		Conserved hypothetical protein.
11/12	Down	Os10g0521700	OsSK31	Glycogen synthase kinase, Non-receptor serine/threonine protein kinase
11/12	Down	Os10g0553300	OsTPP2	Trehalose-6-phosphate phosphatase, Trehalose biosynthesis, Response to chilling stress, Response to abiotic stresses
11/12	Down	Os10g0563800		Hypothetical conserved gene.
11/12	Down	Os10g0571200	OsPK9	Pyruvate kinase
11/12	Down	Os10g0573800		Mitochondrial carnitine/acylcarnitine carrier-like protein (A BOUT DE SOUFFLE) (Carnitine/acylcarnitine translocase-like protein) (CAC-like protein).
11/12	Down	Os11g0109400		Cation/H+ exchanger domain containing protein.
11/12	Down	Os11g0149300		Hypothetical protein.
11/12	Down	Os11g0150800		Hypothetical protein.
11/12	Down	Os11g0167500		Similar to Serine esterase family protein, expressed.
11/12	Down	Os11g0219400		Ankyrin repeat containing protein.
11/12	Down	Os12g0154600		Protein of unknown function DUF250 domain containing protein.
11/12	Down	Os12g0194600		Similar to DNA binding protein.
11/12	Down	Os12g0271600		Similar to Myosin heavy chain-like.
11/12	Down	Os12g0561000		Cytochrome c oxidase polypeptide Vc (EC 1.9.3.1) (Cytochrome c oxidase subunit 5c).
11/12	Down	Os12g0573600		Similar to predicted protein.
11/12	Down	Os12g0609500		Glucose/ribitol dehydrogenase family protein.
10/12	Down	Os01g0583200		Zinc finger, C2H2, LYAR-type domain containing protein.
10/12	Down	Os01g0699100	OsMAPKKK63	MAP kinase kinase kinase, Salt stress response, Seed dormancy control
10/12	Down	Os05g0138000		Conserved hypothetical protein.
10/12	Down	Os08g0453200		Similar to Auxin-repressed protein.
10/12	Down	Os10g0577400		Conserved hypothetical protein.
10/12	Down	Os11g0300650		Similar to predicted protein.
10/12	Down	Os11g0546500		Galactosyl transferase family protein.
10/11	Down	Os01g0260000		Protein prenyltransferase domain containing protein.
10/11	Down	Os01g0650200		Lipase, GDSL domain containing protein.
10/11	Down	Os01g0847700	AKR2, AKR4C14, OsAKR2	Aldo-keto reductase, Detoxification of reactive aldehydes, Abiotic stress tolerance
10/11	Down	Os01g0950700		Conserved hypothetical protein.
10/11	Down	Os02g0244600		Nucleotide-binding, alpha-beta plait domain containing protein.
10/11	Down	Os02g0601300		Similar to Glyceraldehyde-3-phosphate dehydrogenase, cytosolic 3 (EC 1.2.1.12).
10/11	Down	Os02g0736400	OsDHODH1	Cytosolic dihydroorotate dehydrogenase, Tolerance to salt and drought, Nitrosative stress response
10/11	Down	Os02g0821600		Similar to mate efflux family protein.
10/11	Down	Os03g0138000		Conserved hypothetical protein.
10/11	Down	Os03g0138500		Conserved hypothetical protein.
10/11	Down	Os03g0157700		Protein of unknown function DUF639 family protein.
10/11	Down	Os03g0160400	OsDNA2_8	DNA replication helicase 2_8
10/11	Down	Os03g0202200	OsVDAC5	Voltage-dependent anion channel 5, Mitochondrial porin
10/11	Down	Os03g0280800		Similar to UDP-D-glucuronate decarboxylase.
10/11	Down	Os03g0285700	OsAPXa, OsAPX1	Cytosolic ascorbate peroxidase, Salt tolerance, Rice blast resistance
10/11	Down	Os04g0405100		Similar to H0502B11.8 protein.
10/11	Down	Os04g0413900	OsS4-6	A member of S40 gene family, Leaf senescence
10/11	Down	Os04g0605900		Similar to 60S ribosomal protein L7-2.
10/11	Down	Os04g0642100		Microtubule-associated protein EB1.
10/11	Down	Os04g0668900	IM1, OsIM1, OsIM1a, OsIM2, OsIM, PTOX1	Protein similar to plastid terminal oxidase, Carotenoid and strigolactone synthesis
10/11	Down	Os05g0566800	Oscor413-tm1	Cold acclimation protein COR413-TM1
10/11	Down	Os06g0273700		Protein of unknown function DUF231, plant domain containing protein.
10/11	Down	Os06g0319700		Similar to 60S ribosomal protein L31.
10/11	Down	Os06g0543400		Similar to CBL-interacting serine/threonine-protein kinase 11 (EC 2.7.1.37) (SOS2-like protein kinase PKS5) (SOS-interacting protein 4) (SNF1- related kinase 3.22).
10/11	Down	Os08g0260600		Tetraspanin domain containing protein.
10/11	Down	Os10g0189100	OspPGM	Plastidic phosphoglucomutase, Starch synthesis in rice pollen
10/11	Down	Os10g0552900		Crotonase, core domain containing protein.
10/11	Down	Os12g0148600		Conserved hypothetical protein.
10/11/12	Down	Os01g0132400	0	Conserved hypothetical protein.
10/11/12	Down	Os01g0148500	0	Protein of unknown function DUF1677, Oryza sativa family protein.
10/11/12	Down	Os01g0191800	0	Similar to Aurora kinase.
10/11/12	Down	Os01g0561500	0	Conserved hypothetical protein.
10/11/12	Down	Os01g0682500	0	Similar to Protein Kinase C630.09c.
10/11/12	Down	Os01g0709400	0	Survival protein SurE family protein.
10/11/12	Down	Os01g0777300	OsEXO1	Exonuclease 1, Cell proliferation, UV-damaged nuclear DNA repair under dark conditions
10/11/12	Down	Os01g0817000	0	Protein of unknown function DUF607 family protein.
10/11/12	Down	Os01g0823700	0	Protein of unknown function DUF641, plant domain containing protein.
10/11/12	Down	Os01g0865700	0	Zinc finger, RING/FYVE/PHD-type domain containing protein.
10/11/12	Down	Os01g0886700	0	Conserved hypothetical protein.
10/11/12	Down	Os01g0894300	OsFKI, OsFK2	Fructokinase, Fructose phosphorylation under anoxic conditions
10/11/12	Down	Os01g0940000	CKX4, OsCKX4, ckx4, OsSCRM, OsSCRM2, SCRM, SCRM2	Cytokinin oxidase/dehydrogenase, Crown root formation
10/11/12	Down	Os01g0951800	0	Tetratricopeptide repeat 11 Fission 1 protein domain containing protein.
10/11/12	Down	Os01g0962600	0	Similar to 40S ribosomal protein S10-1.
10/11/12	Down	Os02g0130100	0	SNO glutamine amidotransferase family protein.
10/11/12	Down	Os02g0178000	0	Similar to SNF1 related protein kinase-like protein.
10/11/12	Down	Os02g0198200	0	EF-Hand type domain containing protein.
10/11/12	Down	Os02g0264800	0	Protein of unknown function DUF1070 family protein.
10/11/12	Down	Os02g0509600	0	Conserved hypothetical protein.
10/11/12	Down	Os02g0532300	0	Hypothetical conserved gene.
10/11/12	Down	Os02g0594800	An-4, OsSGL	No apical meristem (NAM) family protein, Awn development, Regulation of boundary formation, lateral organ separation and floral organ identity
10/11/12	Down	Os02g0669700	0	Nucleotide-binding, alpha-beta plait domain containing protein.
10/11/12	Down	Os02g0681100	0	Protein of unknown function DUF604 family protein.
10/11/12	Down	Os02g0699700	0	Similar to DNA topoisomerase II.
10/11/12	Down	Os02g0718100	0	Non-protein coding transcript.
10/11/12	Down	Os02g0718600	0	Conserved hypothetical protein.
10/11/12	Down	Os02g0733900	OsSYL2	Regulation of style length
10/11/12	Down	Os02g0734400	0	Similar to ABA-induced protein.
10/11/12	Down	Os02g0742900	0	Similar to Kinesin-like protein.
10/11/12	Down	Os03g0121700	0	Similar to Nascent polypeptide-associated complex alpha subunit-like protein 3 (NAC-alpha-like protein 3) (Alpha-NAC-like protein 3).
10/11/12	Down	Os03g0141200	OsBMY4	Beta-amylase, Control of transient starch degradation in rice leaves, Regulation of the seed setting rate, chalkiness formation, seed germination, and the stress response
10/11/12	Down	Os03g0142500	0	Zinc finger, RING/FYVE/PHD-type domain containing protein.
10/11/12	Down	Os03g0153100	0	Similar to FAD binding domain containing protein, expressed.
10/11/12	Down	Os03g0180800	TIFY11A, OsJAZ3, OsJAZ 9, OsJAZ9, OsTIFY11a, JAZ9	TIFY domain-containing transcriptional regulator, Salt and dehydration stress tolerance
10/11/12	Down	Os03g0200400	0	Conserved hypothetical protein.
10/11/12	Down	Os03g0203700	0	Similar to Calcium-transporting ATPase 2, plasma membrane-type (EC 3.6.3.8) (Ca(2+)-ATPase isoform 2).
10/11/12	Down	Os03g0264800	0	Similar to ATPase, AAA family protein, expressed.
10/11/12	Down	Os03g0265500	OsCOI2	COI1 homolog, Jasmonate signaling
10/11/12	Down	Os03g0371400	0	Cytochrome P450 family protein.
10/11/12	Down	Os03g0564200	0	Protein of unknown function DUF952 family protein.
10/11/12	Down	Os03g0673400	0	Conserved hypothetical protein.
10/11/12	Down	Os03g0729800	0	Hypothetical conserved gene.
10/11/12	Down	Os03g0797000	0	Similar to Indole synthase.
10/11/12	Down	Os03g0807000	0	Conserved hypothetical protein.
10/11/12	Down	Os03g0832200	0	Similar to Calcium-binding protein precursor (Calreticulin).
10/11/12	Down	Os03g0844900	0	Nucleic acid-binding, OB-fold-like domain containing protein.
10/11/12	Down	Os04g0101300	0	Similar to H0102C09.3 protein.
10/11/12	Down	Os04g0182300	0	Similar to OSIGBa0101K10.5 protein.
10/11/12	Down	Os04g0303250	0	Hypothetical gene.
10/11/12	Down	Os04g0379800	0	Conserved hypothetical protein.
10/11/12	Down	Os04g0401400	0	Similar to retrotransposon protein.
10/11/12	Down	Os04g0406300	0	Similar to Integral membrane protein.
10/11/12	Down	Os04g0448800	OsMPT3;1	Mitochondrial phosphate transporter 3, Salt tolerance
10/11/12	Down	Os04g0463500	TDD1, OASB1	Anthranilate synthase &beta;-subunit, Auxin biosynthesis
10/11/12	Down	Os04g0475600	DAO	2-oxoglutarate-dependent-Fe (II) dioxygenase, Anther dehiscence, Pollen fertility, Seed initiation, Maintenance of auxin homeostasis in reproductive organs
10/11/12	Down	Os04g0496150	0	Similar to H0306B06.2 protein.
10/11/12	Down	Os04g0563700	0	Cyclin.
10/11/12	Down	Os04g0644000	0	Similar to H0306F03.12 protein.
10/11/12	Down	Os04g0653300	0	Aux/IAA_ARF_dimerisation domain containing protein.
10/11/12	Down	Os04g0669300	0	EF hand domain containing protein.
10/11/12	Down	Os04g0673800	0	Cupredoxin domain containing protein.
10/11/12	Down	Os04g0674350	0	Conserved hypothetical protein.
10/11/12	Down	Os05g0459600	0	Hypothetical conserved gene.
10/11/12	Down	Os05g0524300	0	Similar to Mitochondrial processing peptidase.
10/11/12	Down	Os05g0529900	0	Similar to Cell division control protein 50.
10/11/12	Down	Os05g0541100	0	IQ calmodulin-binding region domain containing protein.
10/11/12	Down	Os05g0567200	0	Similar to WRKY transcription factor 43.
10/11/12	Down	Os05g0576700	0	Oleosin family protein.
10/11/12	Down	Os06g0130200	0	Cell cycle regulated microtubule associated protein domain containing protein.
10/11/12	Down	Os06g0166500	OsIAA20	Aux/IAA protein, Mediation of abiotic stress tolerance, Drought and salt tolerance
10/11/12	Down	Os06g0234800	0	Conserved hypothetical protein.
10/11/12	Down	Os06g0278450	0	Hypothetical gene.
10/11/12	Down	Os06g0548000	0	Aspartate aminotransferase (EC 2.6.1.1).
10/11/12	Down	Os06g0550901	0	Non-protein coding transcript.
10/11/12	Down	Os06g0600301	0	Similar to GTP-binding nuclear protein Ran1B (Fragment).
10/11/12	Down	Os06g0659400	0	Protein of unknown function DUF231, plant domain containing protein.
10/11/12	Down	Os06g0695700	0	Calmodulin-binding, plant family protein.
10/11/12	Down	Os07g0469100	0	Similar to Thylakoid membrane phosphoprotein 14 kDa, chloroplast precursor.
10/11/12	Down	Os07g0558100	0	Similar to Myb-related transcription factor LBM1.
10/11/12	Down	Os07g0659300	0	Conserved hypothetical protein.
10/11/12	Down	Os07g0687200	0	Similar to Auxin-regulated calmodulin.
10/11/12	Down	Os08g0113100	OsFK1, OsFKII	Fructokinase, Starch storage in rice grains
10/11/12	Down	Os08g0125250	0	Hypothetical protein.
10/11/12	Down	Os08g0234400	0	Hypothetical gene.
10/11/12	Down	Os08g0486801	0	Non-protein coding transcript.
10/11/12	Down	Os08g0489800	0	Phosphatidylinositol 3- and 4-kinase, catalytic domain containing protein.
10/11/12	Down	Os08g0512600	CDKB2;1, Orysa;CDKB2;1, OsCDKB2;1, cdc2Os3, Orysa;CDKB;2	B-type plant-specific cyclin-dependent kinase, DNA damage response
10/11/12	Down	Os08g0529300	0	Hypothetical conserved gene.
10/11/12	Down	Os08g0547100	0	Similar to 6-phosphogluconolactonase.
10/11/12	Down	Os09g0371000	0	Major facilitator superfamily protein.
10/11/12	Down	Os09g0533800	0	Similar to Receptor expression-enhancing protein 3.
10/11/12	Down	Os09g0554000	0	Similar to Mitochondrial phosphate transporter.
10/11/12	Down	Os10g0438500	0	Cyclin-like F-box domain containing protein.
10/11/12	Down	Os10g0465700	OsBAM2	Beta-amylase 2
10/11/12	Down	Os10g0482900	0	Thioredoxin fold domain containing protein.
10/11/12	Down	Os10g0488300	0	Vps52/Sac2 family protein.
10/11/12	Down	Os10g0533500	0	Similar to Beta-ring hydroxylase (Fragment).
10/11/12	Down	Os10g0539650	0	Hypothetical gene.
10/11/12	Down	Os11g0157400	0	Exo70 exocyst complex subunit family protein.
10/11/12	Down	Os11g0586300	0	Conserved hypothetical protein.
10/11/12	Down	Os11g0605200	0	Hypothetical conserved gene.
10/11/12	Down	Os12g0182366	0	Hypothetical conserved gene.
10/11/12	Down	Os12g0264800	0	Conserved hypothetical protein.
10/11/12	Down	Os12g0482600	0	Protein of unknown function DUF502 family protein.
