## Supplemental Table 5 for "OsbHLH089 and OsbHLH094 Modulate OsSLR1 Levels to Maintain Male Reproductive Fitness in Rice"

### Sheet: Sheet1
Stages	Regulation	GeneID	RAP-DB Gene	Description
10	Up	Os01g0134700	0	Calmodulin binding protein-like family protein.
10	Up	Os01g0197100	D2, D2a, CYP90D2/D2, d2, dwf2, CYP90D2, D2/CYP90D2, OsD2	Cytochrome P450, Brassinosteroids biosynthesis, Regulation of plant architecture
10	Up	Os01g0314800	OsLEA9, qCTB1e	Late embryogenesis abundant protein 9, Negative regulation of cold tolerance
10	Up	Os01g0563000	0	Hypothetical conserved gene.
10	Up	Os01g0713200	0	Similar to Beta-glucanase.
10	Up	Os01g0741900	IAA6, OsIAA6	Auxin-responsive protein, Drought tolerance, Control of tiller outgrowth
10	Up	Os01g0795700	0	Non-protein coding transcript.
10	Up	Os01g0871600	0	Similar to Peptide transporter PTR2-B.
10	Up	Os02g0178100	0	Similar to CONSTANS-like protein CO6.
10	Up	Os02g0540700	0	Similar to Arm repeat-containing protein.
10	Up	Os02g0605900	0	Similar to Chitinase (EC 3.2.1.14) A.
10	Up	Os02g0654700	ERF91, OsERF#091, OsERF091, OsERF91, AP59, OsAP59, AP2/EREBP#147, AP2/EREBP147, OsBIERF3, BIERF3	AP2/ERF family protein, Abiotic stress response
10	Up	Os02g0703300	0	Protein of unknown function DUF1218 family protein.
10	Up	Os02g0759400	OsATL38	RING-type E3 ubiquitin ligase, Rice homolog of Arabidopsis T&oacute;xicos en Levadura, Negative regulation of cold stress response
10	Up	Os03g0125900	0	Conserved hypothetical protein.
10	Up	Os03g0140200	0	Similar to Cytochrome P450 86A1 (EC 1.14.-.-) (CYPLXXXVI) (P450-dependent fatty acid omega-hydroxylase).
10	Up	Os03g0183200	0	Similar to AP2 domain containing protein, expressed.
10	Up	Os03g0199200	0	Conserved hypothetical protein.
10	Up	Os03g0218400	OsMST4	Monosaccharide transporter 4, Monosaccharides supply for seed development during the course of grain filling
10	Up	Os03g0232800	0	Similar to Lecithin:cholesterol acyltransferase family protein, expressed.
10	Up	Os03g0324900	0	Zinc finger, RING/FYVE/PHD-type domain containing protein.
10	Up	Os03g0389100	OsMC8	Metacaspase 8, Response to abiotic and biotic stresses
10	Up	Os03g0407900	0	Similar to Serine/threonine protein kinase-like.
10	Up	Os03g0610900	SAPK10, OsSAPK10	Serine/threonine protein kinase, Abscisic acid (ABA)-activated protein kinase, Hyperosmotic stress response, ABA signal transduction
10	Up	Os03g0703000	bglu1	Beta-glucosidase 1
10	Up	Os03g0703300	0	Calponin-like actin-binding domain containing protein.
10	Up	Os03g0727600	ACS1, ACC1*, OsACS1, Os-ACS1, ACC1	ACC synthase, Ethylene biosynthesis
10	Up	Os03g0734300	0	Similar to Proteinase inhibitor type II CEVI57 precursor.
10	Up	Os04g0391500	0	Similar to ACR4.
10	Up	Os04g0405900	0	Similar to OSIGBa0142C11.2 protein.
10	Up	Os04g0555300	OsVPE1	Vacuolar phosphate efflux transporter, Pi homeostasis
10	Up	Os04g0580700	MADS17, OsMADS17, NMADS3, RMADS213, nmads3	MADS-box transcription factor, Regulation of floral organ identity and meristem fate
10	Up	Os04g0586200	0	Similar to H0307D04.13 protein.
10	Up	Os04g0618700	OsFLS2	Ortholog of Arabidopsis FLS2, flg22 (peptide derived from the bacterial flagellin N-terminus ) receptor, Immune response, Resistance against A. avenae
10	Up	Os04g0645600	0	Protein of unknown function DUF6, transmembrane domain containing protein.
10	Up	Os04g0667600	0	Heavy metal transport/detoxification protein domain containing protein.
10	Up	Os05g0322900	WRKY45, OsWRKY45	WRKY transcription factor, Benzothiadiazole (BTH)-inducible blast resistance
10	Up	Os05g0336200	0	Similar to predicted protein.
10	Up	Os05g0402900	0	Similar to EDGP.
10	Up	Os05g0464400	0	Hypothetical conserved gene.
10	Up	Os05g0467400	0	Domain of unknown function DUF1618 domain containing protein.
10	Up	Os05g0495000	0	Hypothetical conserved gene.
10	Up	Os06g0133500	0	Conserved hypothetical protein.
10	Up	Os06g0145950	0	Hypothetical conserved gene.
10	Up	Os06g0206900	0	Conserved hypothetical protein.
10	Up	Os06g0695800	0	Phosphate transport system permease protein 1 domain containing protein.
10	Up	Os06g0698748	0	Similar to cDNA clone:J023083M02, full insert sequence.
10	Up	Os07g0105600	0	Photosystem II oxygen evolving complex protein PsbQ family protein.
10	Up	Os08g0205800	0	Hypothetical conserved gene.
10	Up	Os08g0386200	OsWRKY69	WRKY transcription factor 69, Response to M. oryzae infection
10	Up	Os08g0415600	0	Similar to ubiquitin-protein ligase.
10	Up	Os08g0482600	0	Cupredoxin domain containing protein.
10	Up	Os09g0295300	0	Similar to cDNA clone:002-138-B03, full insert sequence.
10	Up	Os09g0425700	0	Similar to Glycylpeptide N-tetradecanoyltransferase.
10	Up	Os09g0426100	0	Similar to cDNA, clone: J075189B12, full insert sequence.
10	Up	Os09g0447000	0	Homeodomain-related domain containing protein.
10	Up	Os09g0486500	SAP1, Osi-SAP1, ISAP1, OsiSAP1, OSISAP1, OsSAP1	A20/AN1 zinc-finger protein, Response to multiple biotic stresses, Regulation of abiotic stress responses
10	Up	Os09g0554300	0	Auxin efflux carrier domain containing protein.
10	Up	Os10g0392400	0	Tify domain containing protein.
10	Up	Os10g0517050	0	Hypothetical conserved gene.
10	Up	Os11g0446000	0	Conserved hypothetical protein.
10	Up	Os11g0539200	OsXTR1	Xyloglucan endotransglycosylase, Cell wall-loosening enzyme essential for cell elongation, Internodal elongation
10	Up	Os11g0684000	OsMYB21, Jamyb	Myb transcription factor, Jasmonate-dependent defense response, Negative regulation of bacterial blight resistance
10	Up	Os12g0478200	0	Hypothetical protein.
10	Up	Os12g0552500	0	Rossmann-like alpha/beta/alpha sandwich fold domain containing protein.
10	Up	Os12g0601300	qPH12, OsIAA30	Auxin-responsive family protein Aux/IAA, Regulation of plant height, panicle length, spikelets per panicle and yield per plant
11	Up	Os01g0128300	MHZ4	Chloroplast-localized membrane protein homologous to Arabidopsis ABA4, Regulation of root growth and coleoptile elongation, Regulation of ethylen response
11	Up	Os01g0140100	0	Peptidase A1 domain containing protein, Regulation of spikelets number per panicle
11	Up	Os01g0170000	0	Raffinose synthase family protein.
11	Up	Os01g0179000	0	Transferase family protein.
11	Up	Os01g0192000	DOS, OsDOS, OsC3H2, C3H2, OsTZF2, OsCCCH-Zn-4	CCCH-type zinc finger protein, Negative regulator for leaf senescence
11	Up	Os01g0194000	0	Conserved hypothetical protein.
11	Up	Os01g0203800	0	Protein of unknown function DUF641, plant domain containing protein.
11	Up	Os01g0207400	0	Similar to peptide-N4-asparagine amidase A.
11	Up	Os01g0219300	0	Conserved hypothetical protein.
11	Up	Os01g0223900	SDRLK-47	S-Domain receptor like kinase-47, Response to chilling stress in tolerant genotype, Response to B. glumae
11	Up	Os01g0237500	0	NmrA-like family protein.
11	Up	Os01g0239700	0	Similar to Leucine-rich receptor-like protein kinase.
11	Up	Os01g0266000	0	RNA-binding protein Lupus La domain containing protein.
11	Up	Os01g0266400	0	Conserved hypothetical protein.
11	Up	Os01g0283300	0	Conserved hypothetical protein.
11	Up	Os01g0305900	0	Similar to R2R3 Myb transcription factor MYB-IF35.
11	Up	Os01g0357100	NiR, OsNiR, PSR1	Ferredoxin-nitrite reductase, Nitrate reduction (assimilation), Determination of regeneration ability
11	Up	Os01g0511100	OsUSP5	Universal stress protein, Response to M. oryzae attack
11	Up	Os01g0580200	0	Similar to Beta-galactosidase precursor (EC 3.2.1.23) (Lactase).
11	Up	Os01g0581300	OsLCYe	Lycopene epsilon-cyclase
11	Up	Os01g0588600	0	Protein of unknown function DUF572 family protein.
11	Up	Os01g0611000	DFOT1	DUF642 domain containing protein, Control of diurnal flower opening time
11	Up	Os01g0642000	0	Carboxylesterase, type B family protein.
11	Up	Os01g0658900	OSBZ8	bZIP class abscisic acid responsive element (ABRE)-binding factor, Salt tolerance
11	Up	Os01g0667600	0	Similar to GTP-binding protein.
11	Up	Os01g0687300	0	Conserved hypothetical protein.
11	Up	Os01g0689900	0	Hypothetical conserved gene.
11	Up	Os01g0699600	MKKK62	Mitogen-activated protein kinase kinase kinase (MAPKKK), Negative regulation of seed dormancy
11	Up	Os01g0704300	0	Conserved hypothetical protein.
11	Up	Os01g0706850	0	Non-protein coding transcript.
11	Up	Os01g0710700	0	Lipase, class 3 family protein.
11	Up	Os01g0719100	0	Similar to RING finger and CHY zinc finger domain-containing protein 1.
11	Up	Os01g0727100	0	Glycosyl transferase, family 8 protein.
11	Up	Os01g0732801	0	Conserved hypothetical protein.
11	Up	Os01g0750100	0	Similar to WRKY transcription factor-like (WRKY transcription factor 13) (WRKY13).
11	Up	Os01g0756200	0	Similar to VirE2-interacting protein VIP1.
11	Up	Os01g0775400	OsCKX5	Cytokinin oxidase/dehydrogenase 5, Regulation of the development of roots and plant architecture such as plant height and tillers
11	Up	Os01g0779800	0	Similar to SR protein related family member.
11	Up	Os01g0782300	0	Conserved hypothetical protein.
11	Up	Os01g0793900	0	Conserved hypothetical protein.
11	Up	Os01g0806101	0	Non-protein coding transcript.
11	Up	Os01g0822800	0	Similar to RING-H2 finger protein ATL3C.
11	Up	Os01g0830700	0	Protein of unknown function DUF231, plant domain containing protein.
11	Up	Os01g0846300	OsPP2C09	Clade A type 2C protein phosphatase (PP2C), Negative regulation of drought tolerance through ABA signaling, Regulation of the trade-off between plant growth and drought tolerance
11	Up	Os01g0858350	CYP94C3, OsCYP94C3	Cytochrome P450 94C3, Cytochrome P450 of the CYP94 subfamily
11	Up	Os01g0863300	0	Similar to MCB2 protein.
11	Up	Os01g0884300	OsNAC6	NAC transcription factor, Drought tolerance, Response to abiotic and biotic stresses
11	Up	Os01g0915000	0	Protein of unknown function DUF506, plant family protein.
11	Up	Os01g0925400	0	No apical meristem (NAM) protein domain containing protein.
11	Up	Os01g0937900	0	Conserved hypothetical protein.
11	Up	Os01g0940600	0	Conserved hypothetical protein.
11	Up	Os01g0952500	RR4, rr4, OsRR4, Rra3, OsRRA3	A-type response regulator, Cytokinin signaling
11	Up	Os01g0955100	OsMSR2	Calmodulin-like protein, Drought and salt tolerance
11	Up	Os02g0116800	0	Remorin, C-terminal region domain containing protein.
11	Up	Os02g0138000	0	Leucine-rich repeat, plant specific containing protein.
11	Up	Os02g0161601	0	Hypothetical gene.
11	Up	Os02g0176000	0	Zinc finger, B-box domain containing protein.
11	Up	Os02g0178800	OsGL1-2	Glossy1(GL1) homolog, Cuticular wax biosynthesis, Drought resistance
11	Up	Os02g0186900	0	Cytochrome P450 family protein.
11	Up	Os02g0187700	0	Similar to Myb-related protein B (B-Myb) (Myb-related protein 1) (XMYB1).
11	Up	Os02g0209300	0	Hypothetical conserved gene.
11	Up	Os02g0332700	0	Conserved hypothetical protein.
11	Up	Os02g0469300	0	Similar to OSIGBa0148D14.7 protein.
11	Up	Os02g0522300	0	Conserved hypothetical protein.
11	Up	Os02g0532500	OsGLP2-1	Germin-like protein, Fungal blast and bacterial blight resistance
11	Up	Os02g0584700	0	Heavy metal transport/detoxification protein domain containing protein.
11	Up	Os02g0590800	OsNek6	Tubulin complex-related serine/threonine protein kinase
11	Up	Os02g0591000	0	Conserved hypothetical protein.
11	Up	Os02g0611800	0	Similar to Hydroxyanthranilate hydroxycinnamoyltransferase 3.
11	Up	Os02g0621600	0	Similar to OSIGBa0157K09-H0214G12.24 protein.
11	Up	Os02g0626400	0	Phenylalanine ammonia-lyase (EC 4.3.1.5).
11	Up	Os02g0639800	0	Hypothetical gene.
11	Up	Os02g0643800	SAUR36, OsSAUR11	Auxin-responsive protein, Small auxin-up RNA (SAUR) protein, Negative regulation of deep sowing tolerance, Mesocotyl elongation, Positive regulation of deep rooting
11	Up	Os02g0646200	0	Zinc finger, B-box domain containing protein.
11	Up	Os02g0651900	0	Hypothetical protein.
11	Up	Os02g0652300	0	Engulfment and cell motility, ELM domain containing protein.
11	Up	Os02g0653900	0	Similar to Avr9/Cf-9 rapidly elicited protein 14 (Fragment).
11	Up	Os02g0655800	0	Serine/threonine protein kinase domain containing protein.
11	Up	Os02g0670900	0	Similar to amino acid transport protein.
11	Up	Os02g0671100	MAIF1	F-box domain protein, Regulation of root growth, Negative role in response to abiotic stress
11	Up	Os02g0674800	Roc5	Homeodomain leucine zipper class IV transcriptional factor , Ortholog of Arabidopsis GLABRA2, Modulation of leaf rolling
11	Up	Os02g0677300	OsDREB1G	Typical CBF/DREB1 transcription factor, Dehydration-responsive element binding protein 1G, Cold stress tolerance, Positive regulation of heat, salt and drought tolerance
11	Up	Os02g0693000	0	Conserved hypothetical protein.
11	Up	Os02g0699800	0	Conserved hypothetical protein.
11	Up	Os02g0700500	OsPUT1, PUT1	Polyamine uptake transporter, High-affinity spermidine transporter, Import of spermidine transported via phloem, Polyamine uptake
11	Up	Os02g0723200	0	Similar to Alpha galactosyltransferase (Fragment).
11	Up	Os02g0724000	DTH2, OsCCT08, OsBBX7, OsN	CONSTANS-like protein, Heading promotion under long-day condition
11	Up	Os02g0734800	0	Protein of unknown function DUF26 domain containing protein.
11	Up	Os02g0744000	0	Similar to NDF6 (NDH DEPENDENT FLOW 6).
11	Up	Os02g0763200	0	Similar to Galactoside 2-alpha-L-fucosyltransferase (EC 2.4.1.69) (Xyloglucan alpha-(1, 2)-fucosyltransferase) (AtFUT1).
11	Up	Os02g0766700	BZIP23, OsbZIP23, OsAREB1, OsABF2, Osbzip23, OsAREB2	bZIP transcription factor, Regulation of ABA signaling and biosynthesis, Drought resistance
11	Up	Os02g0782300	0	Similar to Heat shock-like protein.
11	Up	Os02g0788600	0	Hypothetical conserved gene.
11	Up	Os02g0792600	0	Hypothetical conserved gene.
11	Up	Os02g0797100	0	Similar to Dehydration responsive element binding protein 2B (DREB2B protein).
11	Up	Os02g0799700	0	Similar to serine-rich protein.
11	Up	Os02g0828200	0	TPR-like domain containing protein.
11	Up	Os02g0828566	0	Transcription factor, TCP domain containing protein.
11	Up	Os03g0109400	0	Similar to cDNA clone:J033091P14, full insert sequence.
11	Up	Os03g0128000	0	FAS1 domain domain containing protein.
11	Up	Os03g0129100	0	Seven transmembrane protein MLO2.
11	Up	Os03g0136200	0	24-methylenesterol C-methyltransferase 2 (EC 2.1.1.143) (24-sterol C- methyltransferase 2) (Sterol-C-methyltransferase 2).
11	Up	Os03g0140700	0	Tetratricopeptide-like helical domain containing protein.
11	Up	Os03g0159600	0	Similar to Rab28 protein.
11	Up	Os03g0175800	BG1	Positive regulator of auxin response and transport, Regulation of grain size
11	Up	Os03g0181100	OsTIFY11b, OsJAZ10	TIFY family protein, Jasmonate ZIM-domain (JAZ) protein, miR156-target gene, Signal transduction induced by hydrogen peroxide
11	Up	Os03g0188500	0	Glutelin family protein.
11	Up	Os03g0189100	0	Uncharacterised protein family UPF0503 domain containing protein.
11	Up	Os03g0194900	0	Uncharacterised conserved protein UCP037471 domain containing protein.
11	Up	Os03g0196600	OsSAT2;2	Serine acetyltransferase
11	Up	Os03g0197800	0	Similar to Zinc finger, C2H2 type family protein, expressed.
11	Up	Os03g0203800	0	Cyclin D domain containing protein.
11	Up	Os03g0216700	OsFRDL1	Citrate transporter, Efficient translocation of Fe
11	Up	Os03g0241600	0	Serine/threonine protein kinase-related domain containing protein.
11	Up	Os03g0243100	0	Similar to Actin-depolymerizing factor 5 (ADF-5) (AtADF5).
11	Up	Os03g0246500	0	Protein of unknown function DUF869, plant family protein.
11	Up	Os03g0247900	OsACR9	ACT domain repeat protein 9
11	Up	Os03g0252100	DIP12, OsDIP12	Carboxylesterase
11	Up	Os03g0255100	0	Similar to Relative to SR12 protein (Fragment).
11	Up	Os03g0268600	0	Similar to Protein phosphatase type 2C.
11	Up	Os03g0270000	0	Protein of unknown function DUF296 domain containing protein.
11	Up	Os03g0297600	OsPYL6	ABA receptor, Drought tolerance
11	Up	Os03g0298300	0	Uncharacterised protein family UPF0497, trans-membrane plant domain containing protein.
11	Up	Os03g0300900	0	Glycosyl transferase, family 8 protein.
11	Up	Os03g0303100	0	Protein of unknown function DUF1645 family protein.
11	Up	Os03g0321700	OsWRKY31, OsWRKY55	WRKY transcription factor, Component in the signal transduction pathways of auxin response, Disease resistance
11	Up	Os03g0322900	LEA17, OsLEA17, OsLEA3-2, LEA3-2	Late embryogenesis abundant (LEA) protein, Abiotic stress tolerance
11	Up	Os03g0323600	0	Similar to DnaJ domain containing protein, expressed.
11	Up	Os03g0336000	0	Pentatricopeptide repeat domain containing protein.
11	Up	Os03g0342900	0	Dormancyauxin associated family protein.
11	Up	Os03g0351300	0	Similar to beta-amylase.
11	Up	Os03g0356414	OsDIS1, RIP5	C3HC4 RING finger E3 ligase, SINA type E3 ligase, Negative regulation of drought stress tolerance
11	Up	Os03g0411800	0	Similar to Metal transport protein.
11	Up	Os03g0567600	OsXAT3	Xylan arabinosyltransferase 3
11	Up	Os03g0572900	0	Multi antimicrobial extrusion protein MatE family protein.
11	Up	Os03g0577350	0	Conserved hypothetical protein.
11	Up	Os03g0660700	0	Conserved hypothetical protein.
11	Up	Os03g0669300	0	Beta-1, 3-glucanase-like protein.
11	Up	Os03g0676300	0	Similar to cold shock protein-1.
11	Up	Os03g0687000	0	Similar to predicted protein.
11	Up	Os03g0692400	0	Protein of unknown function DUF966 family protein.
11	Up	Os03g0701700	OsERS1	Ethylene receptor, Inhibition of root growth and promotion of shoot elongation during submergence
11	Up	Os03g0703200	0	Similar to leucine-rich repeat family protein.
11	Up	Os03g0723400	0	Similar to UFG2.
11	Up	Os03g0725200	0	Hypothetical protein.
11	Up	Os03g0736600	0	Similar to ATP synthase.
11	Up	Os03g0739700	0	Uncharacterised protein family UPF0114 domain containing protein.
11	Up	Os03g0754500	0	Similar to COBRA-like protein 3.
11	Up	Os03g0758500	0	Cupredoxin domain containing protein.
11	Up	Os03g0762400	0	Similar to Peroxidase2 precursor (EC 1.11.1.7).
11	Up	Os03g0764100	OsADR3	C2H2-type zinc-finger protein, Drought stress tolerance
11	Up	Os03g0764600	0	Homeodomain-like containing protein.
11	Up	Os03g0794900	0	Frigida-like family protein.
11	Up	Os03g0808300	0	Remorin, C-terminal region domain containing protein.
11	Up	Os03g0820300	ZFP182	TFIIIA-type zinc finger protein, Transcription activator, Abiotic stress tolerance
11	Up	Os03g0821900	OsRLCK118	Receptor-like cytoplasmic kinase, Positive regulation of chitin- and PGN induced immunity, Positive regulation of seed set rate
11	Up	Os03g0829200	0	Similar to Soluble epoxide hydrolase.
11	Up	Os03g0849800	0	Nucleotide-diphospho-sugar transferase domain containing protein.
11	Up	Os03g0853600	0	Conserved hypothetical protein.
11	Up	Os03g0859500	0	ABC transporter-like domain containing protein.
11	Up	Os04g0253000	OsHis1.1	Histone H1, Tolerance to cold and heat stress
11	Up	Os04g0321700	0	Similar to Serine carboxypeptidase I precursor (EC 3.4.16.5) (Carboxypeptidase C).
11	Up	Os04g0382300	0	Similar to SNF1-related protein kinase regulatory gamma subunit 1 (AKIN gamma1) (AKING1).
11	Up	Os04g0394100	0	Similar to H0718E12.3 protein.
11	Up	Os04g0406600	0	Prephenate dehydratase domain containing protein.
11	Up	Os04g0434500	0	Homeodomain-related domain containing protein.
11	Up	Os04g0435000	0	Conserved hypothetical protein.
11	Up	Os04g0451700	0	Conserved hypothetical protein.
11	Up	Os04g0455600	0	Similar to H0523F07.2 protein.
11	Up	Os04g0457500	0	Similar to H0523F07.13 protein.
11	Up	Os04g0460300	0	Amino acid transporter, transmembrane domain containing protein.
11	Up	Os04g0480650	0	Similar to OSIGBa0158F13.10 protein.
11	Up	Os04g0508500	0	Similar to OSIGBa0101P20.9 protein.
11	Up	Os04g0511200	OsClo5, OsEFA27	Caleosin peroxygenase, Calcium-binding and phospholipid-binding protein, Negative regulation of salt stress tolerance
11	Up	Os04g0517000	0	Similar to OSIGBa0145M07.3 protein.
11	Up	Os04g0531400	0	Similar to Lectin-like receptor kinase 7;2.
11	Up	Os04g0533500	0	Cytochrome b561 family protein.
11	Up	Os04g0541700	0	Similar to Homeobox-leucine zipper protein HOX22.
11	Up	Os04g0542800	YSL16, OsYSL16, Os-YSL16, OsYs14	Transporter of the Copper-Nicotianamine Complex, Fe(III)-deoxymugineic acid transporter, Copper distribution, Allocation of iron
11	Up	Os04g0566400	0	Similar to INDETERMINATE-related protein 9.
11	Up	Os04g0572100	0	Hypothetical gene.
11	Up	Os04g0572400	OsDREB1E	Dehydration-responsive element binding protein 1E, Chilling tolerance, Positive regulation of heat tolerance
11	Up	Os04g0580800	OsRFPH2-6	RING-H2 finger protein, Negative regulation of immunity against Magnaporthe oryzae
11	Up	Os04g0581700	0	Similar to predicted protein.
11	Up	Os04g0604250	0	Conserved hypothetical protein.
11	Up	Os04g0606000	0	Transferase family protein.
11	Up	Os04g0606200	0	Similar to OSIGBa0113I13.1 protein.
11	Up	Os04g0625000	0	Conserved hypothetical protein.
11	Up	Os04g0635400	0	Conserved hypothetical protein.
11	Up	Os04g0638300	0	Hypothetical protein.
11	Up	Os04g0683900	0	Protein of unknown function DUF296 domain containing protein.
11	Up	Os04g0684900	OsCAF1B, OsCAF1B(S), OsCAF1-5	Component of the CCR4-NOTcomplex, Deadenylase, Deadenylation (poly(A) tail shortening), Development and stress response
11	Up	Os04g0685400	0	Harpin-induced 1 domain containing protein.
11	Up	Os05g0115900	0	Glycoside hydrolase, family 20 protein.
11	Up	Os05g0122600	0	Prefoldin domain containing protein.
11	Up	Os05g0126800	0	Mss4-like domain containing protein.
11	Up	Os05g0127300	0	Serine/threonine protein kinase domain containing protein.
11	Up	Os05g0138000	0	Conserved hypothetical protein.
11	Up	Os05g0138300	0	Similar to ICT protein (Fragment).
11	Up	Os05g0150500	TIR1, OsTIR1	F-Box auxin receptor protein, Nuclear protein, Flag leaf inclination, Primary root growth, Crown root initiation, Seed development, Tillering
11	Up	Os05g0179000	0	Zinc finger, RING/FYVE/PHD-type domain containing protein.
11	Up	Os05g0195200	C3H35, OsC3H35, OsTZF1, OsCCCH-Zn-3	CCCH-tandem zinc finger protein, Photomorphogenesis and ABA responses, Abiotic stress tolerance
11	Up	Os05g0227600	OsRePRP1.2	Proline-rich glycoprotein, ABA-dependent inhibition of root growth
11	Up	Os05g0311500	0	Protein of unknown function DUF567 family protein.
11	Up	Os05g0320700	OsC4HL	Cinnamate-4-hydroxylase, Cytochrome P450-dependent monooxygenase, Response to wounding stress
11	Up	Os05g0367400	0	Thiamin pyrophosphokinase, eukaryotic domain containing protein.
11	Up	Os05g0395000	0	Virulence factor, pectin lyase fold family protein.
11	Up	Os05g0414200	0	NB-ARC domain containing protein.
11	Up	Os05g0431266	0	Hypothetical conserved gene.
11	Up	Os05g0437200	0	Protein of unknown function DUF502 family protein.
11	Up	Os05g0460000	0	Similar to 70 kDa heat shock cognate protein 1.
11	Up	Os05g0491200	0	Similar to SNF1 kinase complex anchoring protein (Fragment).
11	Up	Os05g0494600	0	Similar to Circadian clock coupling factor ZGT.
11	Up	Os05g0497200	ERF130, MFS1, OsERF#130, OsERF130, AP2/EREBP#165, AP2/EREBP165	AP2/ERF (APETALA2/ethylene-responsive factor) protein, Regulation of spikelet meristem determinancy and floral organ identity
11	Up	Os05g0500200	0	Similar to UDP glucosyltransferase-1.
11	Up	Os05g0508800	0	Similar to H1flk (Fragment).
11	Up	Os05g0510100	0	Protein of unknown function DUF567 family protein.
11	Up	Os05g0510800	OsCSLC7	Cellulose synthase like protein C7
11	Up	Os05g0524100	0	Conserved hypothetical protein.
11	Up	Os05g0528000	OsRBOH5	Respiratory burst oxidase homolog protein, Reactive oxygen species formation
11	Up	Os05g0545300	0	Serine/threonine protein kinase domain containing protein.
11	Up	Os05g0550800	0	Serine/threonine protein kinase domain containing protein.
11	Up	Os05g0559350	0	Similar to binding.
11	Up	Os05g0563900	0	Hypothetical gene.
11	Up	Os05g0578100	0	Protein of unknown function DUF1645 family protein.
11	Up	Os06g0112100	0	Nucleoside phosphorylase, family 1 domain containing protein.
11	Up	Os06g0133400	0	Conserved hypothetical protein.
11	Up	Os06g0133600	0	Phosphate-induced protein 1 conserved region family protein.
11	Up	Os06g0155300	0	IQ calmodulin-binding region domain containing protein.
11	Up	Os06g0167400	0	Di-trans-poly-cis-decaprenylcistransferase family protein.
11	Up	Os06g0201000	0	Conserved hypothetical protein.
11	Up	Os06g0238000	0	Armadillo-like helical domain containing protein.
11	Up	Os06g0254700	OsPXG9	Caleosin-like peroxygenase, Response to abiotic stress
11	Up	Os06g0256900	OsGH9B3	Glycoside hydrolase family 9 subclass B3, Endo-beta-1, 4-glucanase, Lignocellulose crystallinity modification in stem internode growth and development, Plant strength, cellulose modification, and biomass saccharification
11	Up	Os06g0529900	0	Hypothetical conserved gene.
11	Up	Os06g0572400	0	Tetraspanin domain containing protein.
11	Up	Os06g0604600	0	Conserved hypothetical protein.
11	Up	Os06g0606401	0	Hypothetical gene.
11	Up	Os06g0637500	OsMYB102	MYB transcription factor, Regulation of leaf senescence
11	Up	Os06g0648500	0	Conserved hypothetical protein.
11	Up	Os06g0651200	0	Conserved hypothetical protein.
11	Up	Os06g0654900	0	Similar to CONSTANS-like protein CO6.
11	Up	Os06g0666400	OsVQ25	Valine-glutamine (VQ) motif-containing protein, Negative regulation of species-non-specific (SNS) broad-spectrum resistance (BSR)
11	Up	Os06g0671150	0	Auxin responsive SAUR protein family protein.
11	Up	Os06g0683100	0	NAD(P)-binding domain containing protein.
11	Up	Os06g0683400	OsCCD1	Small calcium-binding protein with one EF-hand motif, Positive regulation of osmotic and salt tolerance
11	Up	Os06g0704500	0	Leucine-rich repeat, plant specific containing protein.
11	Up	Os06g0711800	0	Pectinesterase inhibitor domain containing protein.
11	Up	Os06g0713000	0	Zinc finger, B-box domain containing protein.
11	Up	Os07g0124300	0	Similar to bZIP transcription factor family protein.
11	Up	Os07g0139400	0	NAD(P)-binding domain containing protein.
11	Up	Os07g0164800	0	Conserved hypothetical protein.
11	Up	Os07g0185900	0	Conserved hypothetical protein.
11	Up	Os07g0418100	0	Nucleic acid-binding, OB-fold domain containing protein.
11	Up	Os07g0440900	0	Conserved hypothetical protein.
11	Up	Os07g0480800	0	Cellulase (EC 3.2.1.4).
11	Up	Os07g0503500	UGT707A3	Glucosyltransferase, Insect resistance
11	Up	Os07g0517100	0	Heat shock protein Hsp20 domain containing protein.
11	Up	Os07g0556066	0	Hypothetical protein.
11	Up	Os07g0559100	0	Hypothetical conserved gene.
11	Up	Os07g0566150	0	Hypothetical conserved gene.
11	Up	Os07g0568700	FOR1, OsFOR1, Osfor1	Polygalacturonase-inhibiting protein, Inhibitor of fungal polygalacturonase, Regulation of floral organ number
11	Up	Os07g0572100	0	Similar to Amine oxidase like protein (EC 1.4.3.6) (Copper amine oxidase).
11	Up	Os07g0586200	AChE	Acetylcholinesterase, Positive regulation of gravitropic response
11	Up	Os07g0588200	OsFH13, DRT1	Class I formin protein, Necessary for plant morphology and chloroplast relocation
11	Up	Os07g0590700	0	Similar to transcriptional regulatory protein algP.
11	Up	Os07g0602700	0	Protein kinase, core domain containing protein.
11	Up	Os07g0602900	0	Protein of unknown function DUF1675 domain containing protein.
11	Up	Os07g0615200	OsJAZ7	JASMONATE ZIMDOMAIN (JAZ) protein, Regulation of coleoptile length under submergence
11	Up	Os07g0617100	0	Plant disease resistance response protein family protein.
11	Up	Os07g0623600	0	Similar to mRNA, clone: RTFL01-43-H20.
11	Up	Os07g0635500	0	Similar to Cytochrome P450.
11	Up	Os07g0635900	OsLti6a	Low-molecular-weight hydrophobic protein, Cold stress-response
11	Up	Os07g0638100	0	Six-bladed beta-propeller, TolB-like domain containing protein.
11	Up	Os07g0656200	0	Similar to Beta-glucosidase 26.
11	Up	Os07g0656800	0	Similar to catalytic/ methyltransferase.
11	Up	Os07g0684100	0	Similar to Thioredoxin-like 1.
11	Up	Os07g0692300	0	Hypothetical gene.
11	Up	Os08g0110600	0	Protein of unknown function DUF1442 domain containing protein.
11	Up	Os08g0160500	CSLF6, OsCslF6, OsCSLF6	MLG (mixed-linkage glucan) synthase, Biosynthesis of MLG (cell wall polysaccharide)
11	Up	Os08g0195400	0	Protein of unknown function DUF3778 domain containing protein.
11	Up	Os08g0280100	0	Similar to Phytase.
11	Up	Os08g0293100	0	Conserved hypothetical protein.
11	Up	Os08g0385000	0	Similar to seed maturation protein PM41.
11	Up	Os08g0399300	0	Hypothetical conserved gene.
11	Up	Os08g0408500	OsERF48, OsDRAP1	Drought-inducible transcriptional activator, ERF transcription factor, Regulation of calmodulin-like protein, Drought tolerance, Salt tolerance
11	Up	Os08g0437300	0	Similar to Typical P-type R2R3 Myb protein (Fragment).
11	Up	Os08g0441500	OsCCR, CCR, OsCCR14, OsCCR20	Cinnamoyl-CoA reductase, Lignin formation
11	Up	Os08g0452500	OsSAUR33	Small auxin-up RNA (SAUR) gene family member, Regulation of seed vigor
11	Up	Os08g0467500	0	TB2/DP1 and HVA22 related protein family protein.
11	Up	Os08g0498100	ROMT-15	O-methyltransferase
11	Up	Os08g0498400	ROMT-17	O-methyltransferase
11	Up	Os08g0562600	0	C2 calcium-dependent membrane targeting domain containing protein.
11	Up	Os09g0242800	0	Zinc finger, RING/FYVE/PHD-type domain containing protein.
11	Up	Os09g0325700	PP2C1, OsPP2C1, OsSIPP2C1, OsPP2C68, PP2C68, OsPP108	Protein phosphatase 2C, Abiotic stress response, Early panicle development
11	Up	Os09g0369000	OsDREB6	A-6 type of DREB transcription factor, AP2/EREBP family protein, Positive regulation of tolerance to osmotic and cold stress
11	Up	Os09g0378700	0	Similar to ubiquitin-protein ligase.
11	Up	Os09g0380000	0	Similar to catalytic/ ligase.
11	Up	Os09g0412400	0	Conserved hypothetical protein.
11	Up	Os09g0413200	0	Similar to CAAX amino terminal protease family protein.
11	Up	Os09g0418000	0	Similar to CBL-interacting protein kinase 16.
11	Up	Os09g0426800	WSL2, OsGL1-1	Homologue of WAX2/GL1, Synthesis of leaf cuticular wax
11	Up	Os09g0441400	0	Similar to Elicitor-inducible cytochrome P450.
11	Up	Os09g0441900	DEP1, OsDEP1, EP, qPE9-1, DN1, DEP1/DN1/qPE9-1, qNGR9	Unknown phosphatidylethanolamine-binding protein (PEBP) like domain protein, 426-amino-acid protein, homologous to the keratin-associated protein (KAP) 5-4 family, Panicle architecture, Panicle erectness
11	Up	Os09g0459900	0	Similar to Cyclin-dependent kinase inhibitor 6.
11	Up	Os09g0461500	0	Alpha/beta hydrolase fold-3 domain containing protein.
11	Up	Os09g0470500	Oshox4	Homeodomain-leucine zipper (HD-Zip) protein, Regulation of gibberellin signaling
11	Up	Os09g0475800	DOF25, OsDof25	Transcriptional activator, Regulation of the C4 photosynthesis gene, OsC4PPDK
11	Up	Os09g0484800	0	Similar to Pirin-like protein.
11	Up	Os09g0484900	0	Sodium/sulphate symporter family protein.
11	Up	Os09g0507100	OsSPL18	Plant-specific transcription factor, Regulation of panicle development, Control of grain weight and grain number
11	Up	Os09g0514500	0	Conserved hypothetical protein.
11	Up	Os09g0522000	OsDREB1B	Transcription activator, "Tolerance to drought, high-salt and cold stresses"
11	Up	Os09g0528200	0	Similar to Homeobox-leucine zipper protein HOX6.
11	Up	Os09g0538000	0	Ribonuclease T2 family protein.
11	Up	Os09g0554200	0	Zinc finger, RING/FYVE/PHD-type domain containing protein.
11	Up	Os09g0555500	OsPSY3	Phytoene synthase 3, Abiotic stress-induced ABA formation
11	Up	Os10g0140700	0	Hypothetical conserved gene.
11	Up	Os10g0337700	0	Similar to MFP1 attachment factor 1.
11	Up	Os10g0466800	0	Conserved hypothetical protein.
11	Up	Os10g0469600	0	Similar to Leucine Rich Repeat family protein, expressed.
11	Up	Os10g0479700	0	Protein of unknown function DUF250 domain containing protein.
11	Up	Os10g0481000	0	Hypothetical conserved gene.
11	Up	Os10g0494000	0	Protein of unknown function DUF789 family protein.
11	Up	Os10g0522601	GS10	Armadillo (ARM) repeat protein, Positive regulation of grain size, Negative regulation of brassinosteroid signaling
11	Up	Os10g0524000	0	Conserved hypothetical protein.
11	Up	Os10g0556100	0	Similar to beta-expansin EXPB4.
11	Up	Os10g0575600	0	Homeodomain-related containing protein.
11	Up	Os10g0576900	0	NAD(P)-binding domain containing protein.
11	Up	Os11g0154900	0	Similar to DNA-binding factor of bZIP class (Fragment).
11	Up	Os11g0246200	0	Kelch-type beta propeller domain containing protein.
11	Up	Os11g0283500	0	TGF-beta receptor, type I/II extracellular region family protein.
11	Up	Os11g0654800	0	Conserved hypothetical protein.
11	Up	Os11g0672300	0	Similar to Protein kinase domain containing protein, expressed.
11	Up	Os12g0158300	0	Protein of unknown function DUF623, plant domain containing protein.
11	Up	Os12g0169400	0	Cystathionine beta-synthase, core domain containing protein.
11	Up	Os12g0242500	0	Conserved hypothetical protein.
11	Up	Os12g0485600	OsLHT6	Lysine and histidine transporter 6
11	Up	Os12g0510750	0	Conserved hypothetical protein.
11	Up	Os12g0611300	0	Similar to Patatin-like phospholipase family protein, expressed.
12	Up	Os01g0136500	0	Conserved hypothetical protein.
12	Up	Os01g0140400	0	Similar to leucine-rich repeat protein-related.
12	Up	Os01g0361500	0	Phospholipid/glycerol acyltransferase domain containing protein.
12	Up	Os01g0533800	0	Conserved hypothetical protein.
12	Up	Os01g0690200	0	Hypothetical conserved gene.
12	Up	Os01g0762300	0	Similar to predicted protein.
12	Up	Os01g0780800	OsULT1	SAND domain-containing protein, Trithorax group factor, Transcriptional regulation of stress responsive genes
12	Up	Os02g0109200	0	Protein of unknown function DUF793 family protein.
12	Up	Os02g0697500	0	Similar to Selenium-binding protein-like.
12	Up	Os02g0698000	0	Similar to Phosphoribulokinase, chloroplast precursor (EC 2.7.1.19) (Phosphopentokinase) (PRKase) (PRK).
12	Up	Os02g0752701	0	Conserved hypothetical protein.
12	Up	Os03g0131200	CATC, OsCat, OsCatC, OsCATC, NOE1, noe1, catC, OsCATC	Catalase, Hydrogen peroxide-induced leaf cell death
12	Up	Os03g0218300	0	Conserved hypothetical protein.
12	Up	Os03g0273800	0	HAD-superfamily hydrolase, subfamily IA, variant 3 domain containing protein.
12	Up	Os03g0707200	TT3.2	Chloroplast precursor protein, Heat tolerance
12	Up	Os03g0724600	0	Conserved hypothetical protein.
12	Up	Os03g0767000	AOS1, OsAOS, OsAOS1, CYP74A1	Allene oxide synthase (CYP74A1), Biosynthesis of jasmonic acid (JA)
12	Up	Os04g0616500	0	Similar to H0525G02.11 protein.
12	Up	Os05g0135900	0	Spectrin repeat containing protein.
12	Up	Os06g0184700	0	Hypothetical conserved gene.
12	Up	Os06g0606700	0	Tetratricopeptide-like helical domain containing protein.
12	Up	Os07g0578200	0	Major facilitator superfamily, general substrate transporter domain containing protein.
12	Up	Os07g0589000	0	Lateral organ boundaries, LOB domain containing protein.
12	Up	Os08g0489300	0	Methyladenine glycosylase domain containing protein.
12	Up	Os09g0436000	0	Peptidase cysteine/serine, trypsin-like domain containing protein.
12	Up	Os10g0405100	0	Similar to serine/threonine-protein kinase NAK.
12	Up	Os11g0114600	0	Similar to cDNA clone:J013107M03, full insert sequence.
12	Up	Os11g0163500	OsGT&gamma;-2, OsGTgamma-2	Trihelix transcription factor, Positive regulation of responses to salt stress, Salinity adaptation
12	Up	Os11g0219000	0	Peptidase S16, lon N-terminal domain containing protein.
12	Up	Os11g0707000	0	Similar to Ribulose bisphosphate carboxylase/oxygenase activase, chloroplastic.
12	Up	Os12g0271700	0	Similar to prenyl transferase.
11/12	Up	Os01g0124000	0	Similar to Bowman Birk trypsin inhibitor.
11/12	Up	Os01g0159250	0	Hypothetical protein.
11/12	Up	Os01g0686200	0	UDP-glucuronosyl/UDP-glucosyltransferase family protein.
11/12	Up	Os01g0709000	0	Similar to Transcription factor MYB1.
11/12	Up	Os01g0740300	0	Hypothetical protein.
11/12	Up	Os01g0955400	0	Similar to cDNA clone:001-105-G04, full insert sequence.
11/12	Up	Os01g0955700	OsCLT1	CRT-like transporter, Glutathione homeostasis, Arsenic tolerance
11/12	Up	Os02g0232500	0	Similar to Receptor-like serine/threonine kinase.
11/12	Up	Os02g0474000	0	F-box associated interaction domain domain containing protein.
11/12	Up	Os02g0568200	CPT1	Ortholog of Arabidopsis NPH3, NPH3-like protein, Signal transduction component in coleoptile phototropism and lateral translocation of auxin
11/12	Up	Os02g0592833	OsFLZ5	FCS-like zinc finger (FLZ) protein 5, Submergence response
11/12	Up	Os02g0653200	0	Cupredoxin domain containing protein.
11/12	Up	Os02g0713700	0	Protein of unknown function DUF296 domain containing protein.
11/12	Up	Os03g0110500	0	KIP1-like domain containing protein.
11/12	Up	Os03g0137800	0	Cyclin-dependent kinase inhibitor family protein.
11/12	Up	Os03g0139200	0	Cytochrome c region domain containing protein.
11/12	Up	Os03g0147400	Z3	Putative citrate transporter, Citrate-metal hydrogen symport (CitMHS) family protein, Citrate transport and distribution during leaf development
11/12	Up	Os03g0192700	INO1, RINO1	Myo-inositol 3-phosphate synthase 1, Phytic acid biosynthesis, Determination of phytic acid accumulation in grain
11/12	Up	Os03g0802500	OsAAA-ATPase1	AAA-ATPase family protein, Salicylic acid (SA)-mediated defense response against blast fungus M. oryzae
11/12	Up	Os04g0480900	0	Glycoside hydrolase, family 5 protein.
11/12	Up	Os04g0482300	0	Kelch related domain containing protein.
11/12	Up	Os04g0500700	0	Similar to Hydroxyanthranilate hydroxycinnamoyltransferase 3.
11/12	Up	Os04g0513400	0	Similar to Beta-glucosidase.
11/12	Up	Os04g0629600	0	Conserved hypothetical protein.
11/12	Up	Os04g0635700	0	Aldehyde dehydrogenase, conserved site domain containing protein.
11/12	Up	Os05g0489301	0	Non-protein coding transcript.
11/12	Up	Os05g0553400	OsMYB55, OsPL	R2R3-MYB transcription factor, Tolerance to high temperature, Modulation of amino acid metabolism, Anthocyanin synthesis, Hormonal signaling
11/12	Up	Os06g0222400	0	Similar to DRE-binding protein 2.
11/12	Up	Os06g0247900	0	Similar to Endo-beta-1, 4-glucanase precursor (EC 3.2.1.4).
11/12	Up	Os06g0288300	OsCGT, CGT	C-glucosyltransferase, Flavone-C-glycoside synthesis
11/12	Up	Os07g0106200	OsMST3	Monosaccharide transporter 3, Accumulation of monosaccharides required for cell wall synthesis
11/12	Up	Os07g0143200	OsPIF14, OsPIF14&alpha;, OsPIF14a, OsPIL14, PIL14	Phytochrome-interacting bHLH factor, Cross-talk between light and stress signaling
11/12	Up	Os07g0474700	0	Similar to cDNA, clone: J090064H24, full insert sequence.
11/12	Up	Os07g0570600	0	Cupredoxin domain containing protein.
11/12	Up	Os09g0439200	TIFY10C, OsJAZ7, OsJAZ 8, OsJAZ8, Os-JAZ8, JAZ8, OsTIFY10c, OsTIFY10c/OsJAZ8	Jasmonate ZIM-domain protein, Jasmonate-induced resistance to bacterial blight, Repressor of jasmonic acid signaling
11/12	Up	Os10g0173000	0	Conserved hypothetical protein.
11/12	Up	Os11g0670900	0	Conserved hypothetical protein.
11/12	Up	Os12g0171500	0	Conserved hypothetical protein.
11/12	Up	Os12g0239300	0	Conserved hypothetical protein.
11/12	Up	Os02g0232000	0	Similar to Heat shock transcription factor 29 (Fragment).
11/12	Up	Os03g0675600	0	Similar to Phytosulfokines 3 precursor.
11/12	Up	Os06g0147100	0	Similar to cDNA clone:J023088C01, full insert sequence.
10/11	Up	Os01g0124100	0	Proteinase inhibitor I12, Bowman-Birk family protein.
10/11	Up	Os01g0124200	APIP4	Bowman-Birk type trypsin inhibitor, Target of a fungal effector and an NLR receptor for innate immunity, Resistance to fungal pathogen M. oryzae
10/11	Up	Os01g0124401	RBBI3-3, OsBBPI	Bowman-Birk inhibitor, Defense response
10/11	Up	Os01g0159000	OsDOG1L-1	Similar to cDNA clone:J023049H21, full insert sequence.
10/11	Up	Os01g0241000	0	Conserved hypothetical protein.
10/11	Up	Os01g0256500	0	Similar to ZnI.
10/11	Up	Os01g0303800	0	UspA domain containing protein.
10/11	Up	Os01g0306400	OsDOG1L-3	Homolog of Arabidopsis DOG1, Regulation of seed dormancy
10/11	Up	Os01g0525350	0	Similar to RTFL15 (ROTUNDIFOLIA LIKE 15).
10/11	Up	Os01g0570800	OsIQM1	IQ-motif containing protein 1, Disease response, Response to ABA and MeJA stress
10/11	Up	Os01g0647000	0	Cyclin-like F-box domain containing protein.
10/11	Up	Os01g0670500	0	Conserved hypothetical protein.
10/11	Up	Os01g0681700	0	Hypothetical conserved gene.
10/11	Up	Os01g0733200	OsHsfC1b	Heat shock factor, Transcription factor, ABA-mediated salt stress tolerance, Response to osmotic stress
10/11	Up	Os01g0739500	0	Conserved hypothetical protein.
10/11	Up	Os01g0740700	0	Hypothetical protein.
10/11	Up	Os01g0765900	0	Zinc finger A20 and AN1 domain-containing stress-associated protein 3.
10/11	Up	Os01g0826400	OsWRKY24	WRKY transcription factor, Negative regulation of abscisic acid and gibberellin signaling in aleurone cells
10/11	Up	Os01g0895600	0	Similar to Calreticulin-3.
10/11	Up	Os02g0181300	WRKY71, OsWRKY71	WRKY transcription factor, Defense response
10/11	Up	Os02g0649300	HOX24, Oshox24, OsHox24, OsSLI1	HD-ZIP I protein, Transcription activator, Stress response, Panicle development
10/11	Up	Os02g0684400	0	Similar to OXS3 (OXIDATIVE STRESS 3).
10/11	Up	Os02g0692700	0	Similar to PLATZ transcription factor.
10/11	Up	Os02g0755900	UGT3, OsUGT3	UDP-glycosyltransferase, Positive regulation of drought and salt tolerance
10/11	Up	Os03g0210900	0	Similar to predicted protein.
10/11	Up	Os03g0243700	0	Similar to Glycosyl hydrolase family 10 protein, expressed.
10/11	Up	Os03g0316200	OsGolS1	Galactinol synthase
10/11	Up	Os03g0362200	0	Armadillo-like helical domain containing protein.
10/11	Up	Os03g0431600	0	Hypothetical conserved gene.
10/11	Up	Os03g0741400	0	Similar to SUSIBA2.
10/11	Up	Os03g0808350	0	Hypothetical protein.
10/11	Up	Os03g0823400	0	Similar to Bowman-Birk type trypsin inhibitor (WTI).
10/11	Up	Os04g0451200	0	UDP-glucuronosyl/UDP-glucosyltransferase family protein.
10/11	Up	Os04g0546800	OsERF1	Ethylene response factor (ERF) protein, Transcription factor, Ethylene response
10/11	Up	Os04g0565500	0	Similar to OSIGBa0158F05.8 protein.
10/11	Up	Os04g0583200	0	Conserved hypothetical protein.
10/11	Up	Os04g0679400	0	Similar to H0801D08.15 protein.
10/11	Up	Os04g0688100	0	Peroxidase (EC 1.11.1.7).
10/11	Up	Os05g0130100	0	Hypothetical conserved gene.
10/11	Up	Os05g0183100	OsWRKY67	WRKY transcription factor, Positive regulation of blast and bacteria blight resistance
10/11	Up	Os05g0324700	0	Conserved hypothetical protein.
10/11	Up	Os05g0343400	WRKY53, OsWRKY53	WRKY transcription factor, Disease resistance, Defense response
10/11	Up	Os05g0468900	0	Zinc finger, RING/FYVE/PHD-type domain containing protein.
10/11	Up	Os05g0522600	0	Leucine-rich repeat, plant specific containing protein.
10/11	Up	Os05g0537100	OsWRKY7	WRKY transcription factor 7, Response to the rice pathogens
10/11	Up	Os06g0166400	0	Similar to TINY-like protein (AP2 domain containing protein RAP2.10) (Fragment).
10/11	Up	Os06g0220900	0	Conserved hypothetical protein.
10/11	Up	Os06g0356800	0	Similar to Xylanase inhibitor protein I precursor.
10/11	Up	Os06g0553100	0	Similar to Heat stress transcription factor C-2b.
10/11	Up	Os06g0602400	0	Similar to DEAD-box protein 3, X-chromosomal (DEAD-box RNA helicase DEAD3) (mDEAD3) (Embryonic RNA helicase) (D1PAS1 related sequence 2).
10/11	Up	Os07g0537000	0	Similar to Receptor protein kinase.
10/11	Up	Os07g0686600	0	VQ domain containing protein.
10/11	Up	Os08g0395800	0	Protein of unknown function DUF247, plant family protein.
10/11	Up	Os08g0485000	0	Similar to PHI-1.
10/11	Up	Os08g0505900	PGIP6, Ospgip6, pgip6, OsPGIP6	Leucine-rich repeat (LRR) protein, Inhibitor of fungal polygalacturonase, Defence response
10/11	Up	Os08g0549000	OsGL1A	R2R3 MYB transcription factor, Homologue of Arabidopsis transcription factor GL1
10/11	Up	Os08g0564300	0	ABC transporter-like domain containing protein.
10/11	Up	Os09g0258700	0	Bidirectional sugar transporter SWEET7b.
10/11	Up	Os09g0425900	0	Similar to senescence-associated protein DH.
10/11	Up	Os09g0445600	0	Similar to oxidoreductase/ transition metal ion binding protein.
10/11	Up	Os10g0123900	0	Similar to CAF1 family ribonuclease containing protein.
10/11	Up	Os10g0470700	0	Similar to Peptide transporter.
10/11	Up	Os10g0540200	0	Similar to Selenium-binding protein-like.
10/11	Up	Os10g0576600	0	Tetratricopeptide-like helical domain containing protein.
10/11	Up	Os11g0182200	0	Transferase family protein.
10/11	Up	Os11g0210201	0	Conserved hypothetical protein.
10/11	Up	Os11g0240600	0	Alpha/beta hydrolase fold-3 domain containing protein.
10/11	Up	Os11g0262600	0	Conserved hypothetical protein.
10/11	Up	Os11g0444900	0	Octicosapeptide/Phox/Bem1p domain containing protein.
10/11	Up	Os11g0592100	OsPR4b, OsPR-4b	Pathogenesis-related (PR) protein, Abiotic stress response, Disease resistance
10/11	Up	Os11g0671100	0	Hypothetical protein.
10/11	Up	Os12g0147800	OsPSK5, PSK5	Phytosulphokine precursor, osa-miR164c target gene, Regulation of seed vigor
10/11	Up	Os12g0555000	RSOsPR10	Root-specific pathogenesis-related (PR) protein, Drought and salt stress response, Defense response
10/11	Up	Os12g0568700	0	Uncharacterised protein family UPF0497, trans-membrane plant domain containing protein.
10/11/12	UP	Os01g0794400	0	Thioredoxin domain 2 containing protein.
10/11/12	UP	Os01g0868000	ERF99, OsEREBP2, EREBP2, OsERF#099, OsERF099, OsERF99, AP2/EREBP#080, AP2/EREBP80	AP2/ERF transcription factor, Abiotic stress response, Salt stress response
10/11/12	UP	Os03g0111300	0	Nonspecific lipid-transfer protein 2 (nsLTP2) (7 kDa lipid transfer protein).
10/11/12	UP	Os03g0115800	0	Conserved hypothetical protein.
10/11/12	UP	Os03g0198600	HOX12, Oshox12, OsHox12, GT1	Homeodomain-leucine zipper transcription factor, Regulation of panicle exsertion, Negative regulation of sheath blight disease resistance
10/11/12	UP	Os03g0203200	D14, d14(d10), dwf13, d10, d14, D88, HTD2, OsD14, qPPB3, D88/D14	Alpha/beta hydrolase, Strigolactone receptor, Strigolactone perception, Reguration of shoot branching
10/11/12	UP	Os03g0291500	ASN1, OsASN1, OsAS1, AS1	Asparagine synthetase, Biosynthesis of asparagine following the supply of ammonium
10/11/12	UP	Os03g0299700	0	Conserved hypothetical protein.
10/11/12	UP	Os03g0817200	0	Amino acid transporter, transmembrane domain containing protein.
10/11/12	UP	Os04g0320700	0	Similar to Glucosyltransferase (Fragment).
10/11/12	UP	Os05g0247100	DIP3, XIP, OsHI-XIP	Similar to Glycosyl hydrolases family 18.
10/11/12	UP	Os05g0580200	0	Conserved hypothetical protein.
10/11/12	UP	Os06g0329200	0	Conserved hypothetical protein.
10/11/12	UP	Os08g0442200	0	Six-bladed beta-propeller, TolB-like domain containing protein.
10/11/12	UP	Os10g0492900	0	Similar to alpha-galactosidase.
10/11/12	UP	Os10g0536500	0	Peptidase S10, serine carboxypeptidase, active site domain containing protein.
10/11/12	UP	Os11g0444700	0	Octicosapeptide/Phox/Bem1p domain containing protein.
10/11/12	UP	Os12g0123700	NAC131, ONAC131	NAC domain containing transcription factor, Abiotic and biotic stress response
